# Dissecting rice nonhost resistance to the wheat blast fungus

**DOI:** 10.64898/2026.11.14.766612

**Authors:** Motoki Shimizu, Yukie Hiraka, Soichiro Asuke, Hiroaki Adachi, Sayaka Yuki, Eiko Kanzaki, Kazue Ito, Akiko Hirabuchi, Naomi Miyaji, Takuma Kajino, Koki Minoji, Mina Ohtsu, Toshiyuki Sakai, Mark J Banfield, Akira Abe, Yukio Tosa, Sophien Kamoun, Ryohei Terauchi

**Author notes:** Corresponding author &.

## Abstract

The pandemic wheat blast fungus *Magnaporthe oryzae* destroys wheat but cannot infect rice, a form of resistance so uniform that it does not segregate in genetic crosses and cannot be mapped. We broke this nonhost resistance into single-gene phenotypes by expressing individual effectors from the wheat-infecting pathotype, one at a time, in a rice-infecting isolate. Screening 35 effectors across 20 rice cultivars (700 combinations) identified six that trigger resistance. One, eTO5, is recognized by *Pi-eTO5*, a genetically linked quartet of NLR immune receptors: SQ1, SQ2, and SQ4 are required for resistance, whereas SQ3 prevents constitutive defense activation dependent on the other three. eTO5 is conserved across the pandemic B71 lineage spanning South America, Asia and Africa. Effector transfer into a compatible pathogen should make nonhost resistance genetically tractable in other host–pathogen systems.

**One-Sentence Summary:** One-at-a-time effector transfer turns a nonhost barrier that cannot be genetically mapped into single-gene resistance phenotypes, yielding known and novel rice immune receptors.
