## Supplementary material for "Dissecting rice nonhost resistance to the wheat blast fungus": DataS1

### Sheet: Summary
Data S1. Summary statistics for the genome assembly of M. oryzae pathotype Triticum isolate Br48. The Br48 genome was assembled using MaSuRCA.
Assembly metric	Value
Number of scaffolds (≥500 bp)	906
Scaffold N50 (bp)	94293
Largest scaffold (bp)	519465
Total assembly size (bp)	42249591
Complete BUSCOs (%)	97.1
–Complete and single-copy BUSCOs (%)	96.8
–Complete and duplicated BUSCOs (%)	0.3
–Fragmented BUSCOs (%)	0.9
–Missing BUSCOs (%)	2
–BUSCO ortholog groups (n)	3817
–BUSCO lineage dataset	sordariomycetes_odb10
