## Supplementary material for "Dissecting rice nonhost resistance to the wheat blast fungus": DataS2

### Sheet: Sheet1
Data S2. M. oryzae isolates used in this study. One MT isolate and nine MO isolates were used for comparative genomic analyses. MAFF accession numbers refer to accessions maintained by the National Agriculture and Food Research Organization (NARO) Genebank. Host indicates the original host species from which each isolate was obtained. Collection site and year indicate the geographic origin and ye…
M. oryzae	Pathotype	MAFF accession	Host	Collection site	Year of	SRA accession
isolate					isolation
Br48	MT	—	Wheat	Brazil	1985	DRX054196
Ina168	MO	101524	Rice	Aichi, Japan	1958	DRX186020
0423-1	MO	101126	Rice	Miyagi, Japan	1976	DRX331007
2403-1	MO	—	Rice	—	—	DRX331005
Ao92-06-2	MO	101530	Rice	Aomori, Japan	1992	DRX331001
Ina87T-56A	MO	238770	Rice	Unknown, Japan	1987	DRX331002
Ina85-182	MO	238993	Rice	Unknown, Japan	1985	DRX331008
85-141	MO	238767	Rice	Unknown, Japan	1985	DRX331003
H98-315-1	MO	238997	Rice	Aichi, Japan	1998	DRX331006
SL91-48D	MO	238984	Rice	Unknown, Japan	1991	DRX331004
