## Supplementary material for "Dissecting rice nonhost resistance to the wheat blast fungus": DataS3

### Sheet: Sheet2
Data S3. A list of 35 MT-specific candidate effector genes identified in M. oryzae pathotype Triticum isolate Br48. The 35 genes were present in Br48 but operationally defined as absent from all nine tested MO isolates and were designated eTOs (effectors unique to MT versus MO). TPM values indicate transcript abundance at 24 hours post-inoculation in barley leaves inoculated with Br48. Effector c…
Gene ID	Protein length (aa)	TPM at 24 hpi	EffectorP prediction	Predicted amino acid sequence
eTO1	71	3532.4	Apoplastic/cytoplasmic	MQLSKITLAIAFYAVGIAALPTPACRNGNTKGATVRGAKLEARGDDDYLHYCSRCGFGSDDSNAYFNHKCS
eTO2	76	3095.3	Cytoplasmic	MQTSFIFTLFALTSAALAVNPAAAGSSDSPHLSRRSKSAAWVRAFNDCMANQQNRDLFPKYQERKSHCEGVADLFE
eTO3	80	2530.6	Cytoplasmic/apoplastic	MKFSAALLTIIAATGANAFWEVPEEHQGSNEKLQKYFVTFPGCMSHCETYFRSEKGGSHTNTGQIQTNCSLKCKEIFGLA
eTO4	81	1162.9	Apoplastic/cytoplasmic	MKASIIPIALYFFMGVKANTCWCTYSDGRKHDSATEEACPNHDNVFASQGHFYCTTSHSVQYWAKLCSETGATGVSTGDCK
eTO5	96	1130.8	Cytoplasmic	MRTSTFLGVLSFFAVGITAIPIGCDSSAIERRGDSSRTIFQLPEKGGEETEHTFLPLNSHCAQCGDQLIFVGTMRNHQDRRPKCKGKGYYVKKPSE
eTO6	83	1044.1	Apoplastic/cytoplasmic	MKVSKIVLAIAFYSVGIAALPTRFHCATECGDKTGVNLHFKRSSDSNGSAGAATVYTCSKCYGYHSKNQDNVIAHQAACDGNK
eTO7	51	986.4	Cytoplasmic	MKLSIFWVAMFASACVAFNLPPEIPDDPPTMRPAADNCEHLGANGQRQCRR
eTO8	66	948	Apoplastic/cytoplasmic	MQIITFLSLFSFMAAALAQKGVGGECRNDADCIRCVENKTPLICGSDTSSTTGRRCKTATGPCQPF
eTO9	57	907.1	Cytoplasmic/apoplastic	MKSFIIMFTVMAASLVTGAAGASDCNAAKKECDSDCKTSSIKDFKCLPDGAFRCVCT
eTO10	135	697.3	Cytoplasmic	MRFIFPFVIAALAPVAFTAPVRSFDRTDGVVVHGNNIYKASTGKVLGKRAAAGGWFLDSDDDYTPPATPRTRQRQAEAAAAARQAELERQRKKAEERQAAKEAKAARKKERADARKNQGFCGIFPNSKTRCNSNV
eTO11	135	641.7	Cytoplasmic/apoplastic	MRFATTVIVALLAPGAIAGGTLNADASTQQIKQCSAADYKACRSNTGGAAHLATGDKAKCAPVVVDESQDICDLCPADRRESCREKQKKQKEKTGKKSGKSLVARDDHRLQPRGGFWRGCCWGLLCCCALDLCFD
eTO12	84	568.8	Cytoplasmic/apoplastic	MLPVKALILLACGVLVNALPVTPGDSQSSSIARRNDDGNSIPPKKDDGNSTPPKKDDGLVDVCKICKLKKTCKPRHCYIERLIH
eTO13	85	446.3	Cytoplasmic/apoplastic	MLFGKLFTISILAFLPAALAKKPEEWCYTTIRNPSGRLIYDEKAQPKSIISHITNLKVIVKANCAVSCSPRDCRGYEVGSTQVEQ
eTO14	115	362.6	Cytoplasmic	MVTCTRLVTLLAFTTAVLANWIHPKRAFMVAFNDPGDTDDVINKRRADFRQIYDHDDWWQKKSGYNIFRDEGKVSWLESSGKNGEYREAFERLRNLGYWRSDTGAGAIWLPSRPF
eTO15	99	315.5	Cytoplasmic	MHYSAIFLTATLCAIGAVAAPTPNNALDITHVGQLEARSSIDEQRKEIEKLRAEAERRKELERKASETGEKAAQMAWKAEVTRLVQGKTREEFYGPRLS
eTO16	78	306.3	Cytoplasmic/apoplastic	MKFSLFFITTAFAGGAMAKCWCIDNNQHNEHYTKVACHKERNSLIEIRGNTYCRRSSYDTDGWIHLCKRAGADSGDCD
eTO17	76	300.9	Cytoplasmic/apoplastic	MRFFSAALFIVGLAGAACAMVDQAGDEANLQRRSPAVKRPNPLRPNRAACRERNDGCTKDYQCCSGDCETQLYLCN
eTO18	80	294.4	Apoplastic/cytoplasmic	MKTSIIFVGLCFLFGNAMASRCYCLNADGSTHNTATSDVCESSRKLHIYHNSDYYCDSDHGASHWYQECRYEGCAGGTCH
eTO19	51	255.5	Cytoplasmic	MRCAIVFLSIFAANALALPVNLCLGADFQPHLCKREDSSESMLDRREPANM
eTO20	120	250.3	Cytoplasmic	MQLHNVCSILALLAAGAFALPAPVNPSEIQARSAADKAKSKPQTERVWMDEPEAAQYLSDPRWKLVKKKYSCGYCDSSSSKVDKINKHRDEVHGTRQAQVDHTIYPGETRLTFERVSGYP
eTO21	82	249.6	Cytoplasmic	MKFLSLLVTASLAFAAPVQEPEAHRQLQARQGTFARTQVQCGADGKGRCSDFLAGGKCLLPNNQFEVQPVCKGIGGDALKRP
eTO22	99	216.6	Cytoplasmic	MRFTTVQIFALLAIGVAATPVSLHNGHTLQARDSDDERDTRKKSGRVQGHQDHTDSPHDRNLGRQGSKSTDDRRPSDKSAPAVIRHSRVKWSDSDSDSD
eTO23	106	210.9	Cytoplasmic	MQFLNWFAVLALVASQANSVVASSDSDSDSSPDRGLSRMCCDYKISPGGKSWSTKKGVQNWFHYKGKRYDVMAFDRCNLVWGRRGEPKKLTFEFVGDREAAADGTC
eTO24	89	200.4	Cytoplasmic/apoplastic	MKVQATFATLIALAAYFPAANARKDCVIQRYKDGDVDNIYTANRNEMITIEEYKVFVNEACHPYPVILPDKSVLSGDFTSAYADDDESC
eTO25	144	190.1	Cytoplasmic	MLAKLLLPFLVVGVLATPIPAGKEGSETSPKSALSSQERVKPSDYYVGRPLVMYGDKTFEELFPTKQEIPAGSRRPASPKSATRPVEKRASEGDTPSGYYVGNPLGALQSNPKFGSASQLHQNSHKQWPSSLAGFSGPEKVDNL
eTO26	105	182.5	Apoplastic/cytoplasmic	MRWFPLSLVALLANVSTVYAEGGSECKCHGRPGQGQEATDLITQTCCDGTKFGSFGELKGRFSNSFCDFTKNEAYRSIDAEKASFDFAICCLEHHSNMSGGECTK
eTO27	97	178.7	Cytoplasmic	MQTQNLFIALSAAAALLPSVYAAPAEAGPGAIVKAKCPYTAFRHRNGKLKPVYYGEADANSEEQISLAQVKFAPDCKILESSGGKVLRVKNGHVDSW
eTO28	56	151.7	Cytoplasmic	MQFHKIILILSAVAGAVALSDESEVAKHSEPEVCIERQCAWNGQICLCSDGSKKRM
eTO29	64	151.3	Apoplastic/cytoplasmic	MFVIKALLFLLPAAAFAQEPSPVKQDLAARTLDARAPTCSNTFSPSSGVCAFCIKGCIPATKCC
eTO30	65	135.6	Cytoplasmic/apoplastic	MKFFTILIAFASAGLVAGKKRGCAKAKEGCENDCKPFKGVKIFNCQGDDDVFSRECICVDNGVGL
eTO31	77	130.8	Apoplastic/cytoplasmic	MKFSLFFIITAFAGGAMAKCWCLVNHRPNDHYTRVACRKTGSLIIEGTVDYCIKGVDTTQDWINACEKAGAESGNCT
eTO32	139	126.2	Cytoplasmic	MLFCKAFALVSLFAIGAISSPIAALGARSIEPGSVAAPRLASRGVPDQGADVDGEKLSGIEARSDDKQYSGKKGSSKKSDQKQGSRKSTGWNCMKMRKSGGTSDNQKGNKKSEQRETTPERQRRLGMSSSFDEPWPFGL
eTO33	101	115	Cytoplasmic/apoplastic	MQYSNLFAILALVAFQTNNVAALPGNKAHTSSPKSSPAGKFQGYCCKYTIMPGNRVWIVKSGTEHMFEHNGKKYNVMAYDKCNLVWPAWGKKGGPEGLTFE
eTO34	95	111.6	Cytoplasmic/apoplastic	MRFPAFITAFALTLDVVVAAGGFSWFETKPKSEFPLFDKCYNECMFGKGGDNNNAANYCLTRCIHLKVKPDKKLSGTQKNGKCKTCKDLHRPLKR
eTO35	125	109.2	Cytoplasmic	MVSLSILLPFLLASVVQAAKAKKSANNPPRFLVSFKDWYNPKSNPKEWEAAFDKERAGILWKLTGYNQWTKVPNRDEGWVWSTLDEVDYSFAQEILLERGYEERQAVLKPYHIWFQPSDRSFPTA
