## Supplementary material for "Dissecting rice nonhost resistance to the wheat blast fungus": DataS4

### Sheet: Sheet1
Data S4. Rice cultivars used for functional screening of MT-specific effector genes and genome sequence analysis. Twenty rice cultivars susceptible to the MO isolate Ao92-06-2 were used for inoculation assays. The table lists the line code, cultivar name, geographic origin, subspecies group, seed source, genome sequence data, and reference for each cultivar.
Line code	Cultivar	Geographic origin	Subspecies group	Seed source	Genome sequence data	Reference
—	Hitomebore	Japan	japonica	Iwate Prefectural Government	in this study	—
—	Moukoto	China	japonica	NARO Genebank	in this study	—
—	Nortai	USA	japonica	—	in this study	—
—	Sasanishiki	Japan	japonica	Iwate Prefectural Government	in this study	—
—	Sesia	Italy	japonica	—	in this study	—
JRC29	SHICHIMENCHOU MOCHI	Japan	japonica	NARO Genebank	DRR240835	Tanaka et al., 2020
JRC30	MORITA WASE	Japan	japonica	NARO Genebank	DRR095346	Tanaka et al., 2020
JRC32	OMACHI	Japan	japonica	NARO Genebank	DRR240837	Tanaka et al., 2020
JRC35	KABASHIKO	Japan	japonica	NARO Genebank	DRR240840	Tanaka et al., 2020
JRC37	SHINYAMADAHO 2	Japan	japonica	NARO Genebank	DRR240842	Tanaka et al., 2020
JRC38	NAGOYA SHIRO	Japan	japonica	NARO Genebank	DRR240843	Tanaka et al., 2020
JRC39	SHIROINE (KEMOMI)	Japan	japonica	NARO Genebank	DRR240844	Tanaka et al., 2020
JRC40	AKAMAI	Japan	indica	NARO Genebank	DRR240845	Tanaka et al., 2020
JRC42	TOUBOSHI	Japan	indica	NARO Genebank	DRR240847	Tanaka et al., 2020
JRC49	RIKUTOU RIKUU 2	Japan	japonica	NARO Genebank	DRR240854	Tanaka et al., 2020
JRC53	RAIDEN	Japan	japonica	NARO Genebank	DRR240858	Tanaka et al., 2020
JRC54	HOUMANSHINDEN INE	Japan	japonica	NARO Genebank	DRR240859	Tanaka et al., 2020
WRC1	NIPPONBARE	Japan	japonica	NARO Genebank	DRR178082	Tanaka et al., 2020
WRC18	QINGYU(SEIYU)	Taiwan	indica	NARO Genebank	DRR178099	Tanaka et al., 2020
WRC43	DIANYU 1	China	japonica	NARO Genebank	in this study	—
