## Supplementary material for "Dissecting rice nonhost resistance to the wheat blast fungus": DataS5

### Sheet: Sheet1
Data S5. Summary statistics for the Nanopore-based de novo genome assemblies of rice cultivars Nortai, WRC43, and Sesia. High-molecular-weight genomic DNA was sequenced on a PromethION 2 Solo platform and assembled de novo using hifiasm v0.25.0-r726 in ONT mode. For each assembly, the number and total length of contigs ≥ 1 Mb are given, together with genome completeness assessed using BUSCO v5.5.…
Cultivar	Number of contigs (≥1 Mb)	Total length of contigs ≥1 Mb (bp)	Complete BUSCOs (%)
Nortai	12	378482033	98.4
WRC43	15	379448773	98.6
Sesia	12	380344831	98.6
