## Supplementary material for "Dissecting rice nonhost resistance to the wheat blast fungus": DataS6

### Sheet: Sheet1
Data S6. Genes within the Pi-eTO5 candidate interval identified by transcriptome-guided annotation of the Nortai genome. Leaf RNA-seq reads from Nortai were assembled into transcripts using StringTie, and open reading frames were predicted using TransDecoder and classified using NLRtracker (Kourelis et al., 2021). The table lists, for each gene within the interval, its genomic position on the Nor…
Gene ID	Candidate ID	Position on Nortai genome		Closest RAP-DB homolog	Description	Query coverage (%)	Total score	E-value	Identity	NLRtracker			Protein completeness	Protein sequence
		Start	End							Classification	Domain	Simplified domain architecture
Nortai.21952.1	–	26571217	26572375	Os03t0252100	Carboxylesterase	92	436	2.71×10-54	0.83	–	–	–	Complete	MPSGPGINVDDGRGRGRLPLMLYFHGGGYVLFRAAFEPFHNTCTALAATIPAVVASVDYRLAPKHRLPAAFEDAADAVRTVCSYATGSPGCRPLFLMGSHAGASIAFHAALAGWTRAWSYVS
Nortai.21953.3	–	26573058	26578093	Os11t0642800	Glutathione synthetase	100	2737	0	0.956	–	–	–	Complete	MSSCVTTPHHHHHGCFSGSRRRRRLLQAPAPRARPLHVVAAAAFLKHVAPPPRCAVASRAMSAEAPLGVTPAAAAAEGEEMVAVVDEMAEEAAVWCAVHGLVVGDRAEPRSGTIPGVGLVHAPFALLPTRFPASFWKQARELAPIFNDLVDRVSLDGEFLQDSLSRTRQVDDFTSRLLDIHAKMMEVNKEEDIRLGLHRSDYMLDSETNSLLQIELNTISSSFPGLSSLVSELHRTLLNRHGKVLGLDSKRIPQNWVATQFAEALSMAWTEFNNKSAVIMMVVQPEERNMYDQYWLINHLKESHGVKTIRKTLAQVEAEGQVLPDGTLVVDGQTVSVVYFRAGYSPNDYPSEAEWRARLLMEQSSAIKCPSISYHLVGTKKIQQELAKPNILERFLNNK…
Nortai.21954.1	–	26626589	26627391	–	–	–	–	–	–	–	–	–	Complete	MGRGRGRGGGTAVAAVSAAPRRRCAVPARREGEPPPPPPLAWGRAPPPLAWGKPPPPPQPSVAAAIVALRRRCRCSPPSPPPQPAVAAPCRREGKGSGAGGGRGGRWGEGAAPPEGGEGRGSGAGGERGRGRGGVESGVGEAAKRLGGEGGEG
Nortai.21955.1	–	26628915	26638473	Os11t0643700	Nuclear pore complex protein NUP107	100	5752	0	0.994	–	–	–	Complete	MEVDPPPPPPPPMANYFDPESSGRREEYRRYRKRLSSSNASPLLGTAVSKFSEARLFCDGNSIQRRPNAGLLLEDIKQEAADISDFDSLDESKLFGSGKNRASLDASDAGFSSGRQAVRSALKSVKLEEDMPHEGETTSTIFASLLDSAIQGLMPFSDVILQFERTCRNASESIRSTGTGKLRMVEDRLMQQKAQLLLDEAASWSLLWYLYGKGNEELPGELFVAPTTSHQEACRFVVTDLTAQLCLRIVLWLEGLASEALDLEKKVRGSHVGSYLPSSGVWHRTQRYIRRKNNDTTIVKHVDFDAPTREGAQLLPDDKKQDELLLEDIWTLLRAGRLEEASELCRSAGQSWRAATLCPFGGIDLFPSLEAMLKNGKSRTLQAIELESGVGRQLCLWKW…
Nortai.21956.1	–	26706234	26709167	Os11t0644600	Conserved hypothetical protein	100	2661	0	0.996	–	–	–	Complete	MGRKKKRPAAAAVAAVDEEPTAGSTSSAAAAEADGGDATVINRSVEGDDGGEEAVAVEEERRESSSPEMDEAAAEKVKEMNRLLVRESVEERARVAALAAGIGELEADAGAVADEERAVLRVALAVKLAAASDEAAATRARLDAARESLEAAEAAAAREAAGRGEAAARLEAAAAENGRAMELLATKEAELAAISANLAESDAMVAQLEEQNSQLRAERGELEKRLEETKASSRRVHTQKTEVEESFEEFKKNTEKHKQQMEEKLGEKMAELKLLTSIKTEMAAKIESFEAELSRAMARSSELESEIDSSKSELAAAKTEAEKLRSEVAEIDEKHRMAEAKVNELQIEIEETMKTKDAEASAFRADKITMEKTLETLSLEMKKIHAEKDAAAAMVLQKS…
Nortai.21957.1	–	26710489	26711192	Os11t0644700	Plant disease resistance response protein family protein	100	813	3.61×10-113	1	–	–	–	Complete	MAPKVFVPLCVVVLAAALAAGPPVADAASAHLHFYMHDVLGASAVQVVRGPRGMFGNTVVMDDVLTEGPAATSSVLGRAQGQYIVASTGSMDLMVTMNVVLSSGPFAGSSVTVVGRDDTGAAVRELTVVGGTGQFRMARGYVLWRTIRPDLLELDVYVNP
Nortai.21958.1	–	26713172	26719144	Os11t0644800	Similar to Tyrosine/nicotianamine aminotransferases family protein, expressed	99	2351	0	1	–	–	–	Complete	MAPTAEVAAAPVQEQEKCNGGGGGGFRGAAVRCHPALSTEKKASIRGVVGELLGAAAAAAGAGEERRRSLISLGVGDASSHACFRRGGEFAADAVADAARSGVFDCYAPSCGFPAARRAVADHLSAGARHRTRDADVFMTAGGTGAITAIATVLGGAPGANVLLPRPGFAPYEAACELAGAEPRFYDLLPRRGWEADLAGVRAMADGATAAIVVINPNNPCGAVYSAQHLFQIAETARELGIPIIADEVYAHMVFGGSKFVPMATFAHITPVITIGALSKKFMLPGWRLGWLAFCDPNGALKHVRNATEMLLNVTSGPASIVQAAVPKILSNEHNEFHRNVVNLLESAADALYRRVNQIEALQCYSKPHGSMFMMVEVNTSLLFGVEDDMDFARELIKE…
Nortai.21960.1	–	26731340	26734090	Os11t0645200	Similar to Oxidoreductase, aldo/keto reductase family protein, expressed	100	1763	0	0.941	–	–	–	Complete	MPTFHLAPDLAVSRLCFGTMTMGEQSRLPESLRLLDAAFDAGVNFFDSAEMYPVPQRSETHGRSEEFLGRWLRARRAPRDSVVLATKVAGPSGEMTWIRGGPASLDSRNIAEAIDGSLRRLGVDYIDLYQIHWPDRYVPMFGETEYDPSHQYMSVPMEEQLLALGRAIDAGKIRYIGLSNETPYGLMKFLQLSRDSQLHSKILTVQNSYNLLCRNFDAGLAECCHHERISLLAYSPMAMGILSGKYYSSDDGSPPDARMNLFKGRYSEGESRYNLQNPKMKAAVKEYVKISAKHGISPAILAVAFVLRHPLVSSAVFGATEISQLTEVLQATRIHLSEEIVAEINEVHARYPNPCP
Nortai.21961.2	–	26739566	26742272	Os11t0645600	Hypothetical conserved gene	100	401	5.14×10-53	1	–	–	–	Complete	MVARWRRQVVLSAPAAGGAADFFGDMVTKQLEPIQFWKVFDAGERLYPAQGPGYLLHLRHSSVSEGDFVYGRAVDSK
Nortai.21962.5	–	26758428	26762108	Os11t0645800	Nucleotide-binding LRR receptor (NLR) family protein	99	3208	0	0.777	degenerate NLR	(PLOOP)(LRR)	PL	Complete	MEQMTIQIIYDKIKTLLGGKKTMIIIEDDKDYASQWREITNALHQLSSSGSAMVVTTPNIQKAKEICCPQQEPITNSIAGLYYDTLLKLTSKRVNKDANQIFRDILDKCYPSEFCMKIFAHALYANPNRSKEDLRKLLDSLDSKKSLGINAKKMIKFSYTDLRKEYKSCFLYIAIFPPGYPVRRSTIVGRWVVEGLITKEDWPSAMHHAERCFDTLIDMWLVYPSDIGGAGKVKSGIVGDLVHEFITRIAKKQHIVETRLSHHLARHFSIFNDIRLRGSDRIDKFLRKLPETSQMSMLKVLDLEGCQCFQRNQHYLKDICNNILLLKYLSLRRTDVTQLPTEINNLYELEVLDIWQTEVPEYATRHIMLLKLKRLLAGCIDSNRSSNVKNNISFRNEAP…
Nortai.21963.1	–	26762819	26766432	Os11t0648000	Na+/H+ antiporter, Salt stress response	100	2591	0	0.996	–	–	–	Complete	MNESITALIIGLGTGGVILMVSSWKHSRILVFSEDLFFIYLLPPIIFNAGFQVKKKQFFRNFMTITLFGAVGTLISFSVISLGSLGLISRLNIGSLDLGDYLALGAIFSATDSVCTLQVLNQDETPFLYSLVFGEGVVNDATSVVLFNAMQNFDLANFSSVKFLQFIGNFLYLFATSTFLGVAAGLLSAYIIKKLYFGRHSTDREVSIMMLMAYLSYMLAELLDLSGILTVFFCGIVMSHYTWHNVTESSRVTTKHAFATLSFIAETFLFLYVGMDALDMEKWKIVGETFSPMKSIALSSTILFLVLVARAAFVFPLSFLANLTKKTEEGKISIKQQVIIWWAGLMRGAVSIALAYNKFTRSGHTQLPSNAIMITSTITVVLFSTMVFGLLTKPLIRLL…
Nortai.21964.1	–	26770417	26775904	Os11t0648100	Kinesin, motor domain domain containing protein	35	1114	5.59×10-151	0.962	–	–	–	Complete	MEEAAMEGHVIVPLEKLSLELNNGGIMLNHDKDISALQEEISALRSRQRHLDHRRQEALDKLIDLKGSIRVFCRVRPSILTNNFMTKPPVTVENEKIVVRAVGIKKEFSVDRVFDQESTQEDVFQEVKPILRSALDAHNVCILAYGQTGTGKTYTMEGNNGKLGIVPRAIQELFSHASQDSSSTYSFSISMLEVYMGTVRDLLTPRQPLFRSTECNTSSIISILATKSGAVEVEGLTDVAIQDLKKANQWYCRGRRARSTSWTNVNDVSSRSHCLTRITIKRSSGGTTEECSKLWLVDLGGSERLLKTGASGLTMDEGKAINLSLSALGDVIAALRRKRSHVPYRNSKLTQILSDSLGDGSKVLMVVHISPSDDDIGETVCSLSFAKRARSIESSKELS…
Nortai.21965.1	SQ1	26788527	26792829	Os12t0564800	Typical CC-NBS-LRR protein, Broad-spectrum blast resistance	97	1164	4.74×10-144	0.352	NLR	(CC)(NBARC)(LRR)	CNL	Complete	MAEQAMVTADGGAMNSVIWKLTHLLADDGSLPMYWRSRIVHLKEELEGLHAFLLSLSEEERARSWMLEARDLSYRIEDILDGEVMKPDRKLADIQRFINKSMDLLLTLVDNHRHFTEGIQDPFTSPTEGIEDPFTSPTEEFQDPFTFPYWDFRFELKYPPPVSVISSAQVPSQESPVKPVGIGIMRDGLINLLKRVDNHKLRVISIVGFRGLGKKTLAKEVLGKLKEEFECTAFVKIDPRCSTNVVLRKILSEVSRRELHGKQVWEDRQLISELREFLKDKKYFITVGDVHNASSWRIIKEALPENEENSRIMTTTCINSIANTCCPHPGDFVYEMKPLTSADSKSLFPLSISGPEVPEVYNDILKMSGYAPLALISLASILAKKESTKESWEEVRSSL…
Nortai.21966.1	SQ2	26794108	26802196	Os12t0564800	Typical CC-NBS-LRR protein, Broad-spectrum blast resistance	96	1341	1.87×10-169	0.35	NLR	(CC)(NBARC)(LRR)	CNL	Complete	MNSLLEKLQGLPARREITGLIDALSATDRLLQPLVVMWEPTVQAKNWMRQVREMVYDIEDWVDDLIHRLHRDSDKEGSAIKGLVRKLPKKMGSSDIQLFSARVKAANERHNRYQLGSTSSGADADSIPANATGSSSAASASNPADATGSSSAAMASNPASSSVLEMRSLVGVDGPRDELLHLLGGEAKQVKVISMVGSAGLGKTTLATQVYGKLRRRFKCEAFVYAGRTPSVRKVLKGIFSQVNRKPPSGFVSWDEQKLILELRKFLQNKKYLVVISDVWSLRVYQVIRGALPESYVGSRIMLITCSYDLVRSFSILHDNYVFEVKPLKAADSKTLLLGRILTDSEEQYPEHLRKACDIVLERCGGMPLAILVMAGVLACTRELYKEQLESYISSEEYF…
Nortai.21967.1	SQ3	26810252	26817986	Os11t0674400	Nucleotide-binding LRR receptor (NLR) family protein	99	3527	0	0.686	NLR	(CC)(NBARC)(LRR)	CNL	Complete	MATILVTFIRSCIQKLNGIITDEAILILGVKDELQELQHLISMIGHFVSDAEARRIEDSAVEKWLDLIKDVIYDIDDIIDLARFKASVLLPDHRMSSRRSTACSGLSLSYRFSKSWMHHEVSVKIRSLNKRIQNISKDMVFLKLNYTQPIGGGSAWTPIKSTSLVEPLLVGKEIIHACREVVNLVLENKERMEIKVYKIAILGTGGVGKTTLAQKIFNDIKIKGRFDKHAWISVSMEYSIVSLLKEVLCHMDIPYEKDESIGELQHRLESGIRNKSFFLVMDDVWQSETWTNLLRNPLHAASTGTILVTTRLDTIALAIGVHHTHRVDLMSDSVGWELLWKSMNINEEKQVQNLRDIGIEIVHKCGGLPLAIKVISSVLATRDQTKDAWLRILEKNAWS…
Nortai.21968.1	SQ4	26840409	26846241	Os11t0480000	Nucleotide-binding LRR receptor (NLR) family protein	84	2571	0	0.526	NLR	(CC)(NBARC)(LRR)	CNL	Complete	MELVVGASQATMKAILGKLGDLLAREYAVVRGVRGDIQYINDELASMQAFLVNLGAAGGDDHDAQTRDWMKQVRDIAYDIEDCIDDLIRRLPDDPRASGCLAKIRMSIRELWTCCTRRDIAGEIADLKNRAQHVGERRTRYGVKNPESSGSGTAGRSIGFDVAEDQLATTQLIGTKEPVGMDNNKELDKWVTDTNEKMGVLSIFGFGGVGKTTIAKALYHKYGDRFDRRAVVTVSQGSDVDAVLKNILNQVKPLATNHGQEVSHAAISKARHNFLKIILCPVKLCSRNLKQKGGNDVRSLEEKDQVVRTCDIEQQDINVRDGSRGNDSAHKLNRVMERIHSRNLRSSSIHEGRGDRGSLEQKNQLMQWPHSHYVGNKRDSGSNNGQGNSEEKTFIALFK…
Nortai.21969.1	–	26847745	26848580	Os09t0363200	Similar to mutator-like transposase	38	166	1.11×10-14	0.487	–	–	–	Partial	MRVFSCCSAVDVVPPAGPVQPRPRAPTVGAGPRPTAPVSHGPRLPSSAPSFGAVRPTAPVSHGPRLPSSAFAGTTGASASSAGAFATSSGAFASSSSHGASIPRPHGFAAGIFGTGASSSHAGRTGPTSQFYDDDLHGAHHHDVLGSSQLGGAPEAHTQEQPEVTPVQAGRVGRAVPPDRLTYSQGHIRAQGRR
Nortai.21970.1	–	26851447	26854241	Os03t0144100	Hypothetical genes	100	446	1.18×10-57	0.926	–	–	–	Partial	SPAPPRPPLLTRIAASPSSRRRHTAPASLPNKAATPDPAFSLPPVDPATWSLGSEGASRRYHPLLLSFSAPPPPLSPSQLRSVPDPAQGPPDLVGGGGSSSAAIEEKEGGGSRHGHYCDENG
Nortai.21971.1	–	26885972	26890086	Os11t0648400	Protein of unknown function DUF3615 domain containing protein	82	1589	0	0.971	–	–	–	Complete	MDRDAGGGGGGGGDPATGGPAEFPGEAKITLRPDFLLLQAAARKSKRYAIQQSILYKEHKRQSRHQLRGAQPSTSQKPRHAEAGSKTHVRQSVLYSERKRQPRHERGGTQPPTLLTASEHDSTTVEPSRLKEASPSLSDELRELEEYRKTHTFSSFEDAIHYVLSVHPRTLSGLPVTEDDHHDGEAFELTTPAQSVPVQVPTSEASVDVVQNGNKWMGEEVMTAFEKYVEERDYLKGIEYKLDELCHQCLNVKNYNHIFHHFNFSVKTKTPGSTDWTSELYFAEVKTMFRQKVYFCWPLEPNENGHCNACKNQGMDDLKHPVIGAFDRGDNDTMFPYMYIGDDTACPYFWLSESDDEFPNRVLDDSDDDDII
Nortai.21972.1	–	26958158	26962175	Os11t0649300	Hypothetical conserved gene	95	1751	0	0.823	–	–	–	Complete	MDVDGDGGGGGPATGARAGRVRVPDRRRPALRESRFSVLPSLEDDSAEECGVGDHPELEEYMDDLVRPGSAAFPCDRKWRQGRAEFARRHGCTVAGARTPIRQSVLYSDRPKRSQGRRGRVKPQTESLAEKDASEVSNSELGATTTDMPKFKTLSLKDSPSALDSADRAMVSTGSMDSDLPDSATTELPLVEEALSPRSESIRKINLYLAEHTFDDLREGFAAMLNGFRDPPEDAAQPNAELPEASKPCPRELDAEPFQDSESLSPAAEDVARHNMSTEEIVQNGKRWMSEEVMLAFEKYIEGRDEFRDVVYRLDELQHQCFSVDAYQKVFHHYNFTVKMKKPTLEDWLLTCYFAEVKQIYGKKSYLCRPLKPRDNGYCHGCVNQGMVALKHPDNDEVE…
Nortai.21973.1	–	27002324	27003058	Os11t0649500	Uncharacterised protein family UPF0497, trans-membrane plant domain containing protein	100	866	2.07×10-120	0.957	–	–	–	Complete	MAHAKSSSSCSGRGGASLALRIATVALSVVSAVMTATATAQPATGGGAAPTSGGVSYSDYSSLRYSLAATVICAALQAAAVWLEASGKAGEAKAAASLAELVDTAAQVLLYSSAALSFAVDDFGTCGRRAAGVCAAAGAFCLRVRASGAASLSAGVALSASLYLKDVPVSGERKPEPRCGHGCHCHH
Nortai.21974.1	–	27007875	27008908	Os11t0649600	Uncharacterised protein family UPF0497, trans-membrane plant subgroup domain containing protein	100	1055	1.21×10-148	1	–	–	–	Complete	MCEGEKKKDSSSGALYCVNLALRIVVLGLAVAAAALMATASQCTIFLYYGGPLHTITYKDFGPFVYLVVASSIGAFMEAIAIFLTICKKKDGTPAKVLLPLLDAAVPVLLYSATAAAFAAGDMSYCAVGKRVGVCTTAAAGNFCNQVHIAMYVSLAAGVALLVAEIVKHWPDSGKKKEGGGGGCGSDSDSDKSTPCHHGCHSKH
Nortai.21975.1	–	27009683	27011101	Os11t0649700	Uncharacterised protein family UPF0497, trans-membrane plant subgroup domain containing protein	100	941	7.30×10-132	1	–	–	–	Complete	MSYGCQVSDDEPNGSKAVSLLLRLSTLALALTSAVVMATASECTVVQLNGVVATITYKDFPPFVYLVGFNIAAAMLEAAAIYLRLSTGGGDDDDEGFKGKLPGILLVVIDVAVQALVYTATGGAFAAVSAYGPQINACGAGAGRFCGQVHQSKLLSFAGSAAVGLAVVFRDVSLPFSLWPTSSD
