## Supplementary material for "Dissecting rice nonhost resistance to the wheat blast fungus": DataS8

### Sheet: Up in sq3
Data S8. Gene Ontology Biological Process (GO BP) over-representation analysis of genes differentially expressed between sq3/sq3 and SQ3/SQ3 seedlings. GO BP enrichment was tested using clusterProfiler (v4.10.0) with a custom annotation built from the RAP-DB IRGSP-1.0 representative gene annotation. The background gene set was restricted to genes that passed the low-count filter applied in the ed…
GO ID	Description	GeneRatio	BgRatio	P value	BH-adjusted P value	q value	Gene IDs	Count
GO:0006412	translation	83/994	273/7225	2.99927e-13	6.50842e-11	5.9354e-11	Os03g0815400/Os07g0109500/Os03g0798600/Os03g0452300/Os02g0284600/Os04g0413600/Os11g0168200/Os02g0105900/Os02g0137200/Os02g0229000/Os03g0109500/Os04g0598200/Os05g0207300/Os02g0591700/Os07g0180900/Os03g0408300/Os05g0355500/Os02g0321900/Os03g0141000/Os02g0622300/Os12g0508300/Os01g0251100/Os08g0530200/Os07g0207400/Os07g0208000/Os05g0557000/Os01g0678600/Os03g0182600/Os01g0860300/Os08g0524600/Os05g0155…	83
GO:0006979	response to oxidative stress	33/994	85/7225	6.91072e-09	7.49813e-07	6.83798e-07	Os09g0471100/Os01g0929100/Os01g0963000/Os04g0602100/Os03g0360700/Os06g0681600/Os03g0285700/Os02g0553200/Os07g0677100/Os01g0378100/Os06g0547400/Os02g0236800/Os01g0327400/Os02g0240100/Os07g0676900/Os02g0240300/Os04g0688500/Os07g0677200/Os01g0327100/Os04g0688300/Os12g0191500/Os07g0531400/Os07g0104500/Os04g0683850/Os04g0473900/Os01g0172600/Os01g0326000/Os03g0235000/Os12g0530100/Os06g0546500/Os07g0677…	33
GO:0042744	hydrogen peroxide catabolic process	24/994	55/7225	5.70008e-08	4.12306e-06	3.76005e-06	Os09g0471100/Os01g0963000/Os06g0681600/Os07g0677100/Os06g0547400/Os02g0236800/Os01g0327400/Os02g0240100/Os07g0676900/Os02g0240300/Os04g0688500/Os07g0677200/Os01g0327100/Os04g0688300/Os12g0191500/Os07g0531400/Os07g0104500/Os01g0172600/Os01g0326000/Os12g0530100/Os06g0546500/Os07g0677400/Os01g0270300/Os07g0115300	24
GO:0005975	carbohydrate metabolic process	66/994	263/7225	4.13636e-07	2.24397e-05	2.04641e-05	Os06g0675700/Os08g0518900/Os05g0542900/Os04g0474800/Os07g0662900/Os02g0534400/Os03g0712700/Os03g0736300/Os01g0542000/Os08g0522500/Os08g0518800/Os10g0189100/Os05g0393700/Os10g0577500/Os01g0940100/Os05g0399300/Os02g0698000/Os07g0245200/Os07g0539900/Os03g0158300/Os06g0664200/Os07g0627000/Os04g0603000/Os04g0164900/Os02g0151300/Os01g0516700/Os08g0509400/Os01g0618900/Os02g0158300/Os08g0509200/Os08g0520…	66
GO:0015979	photosynthesis	18/994	40/7225	1.52475e-06	6.61743e-05	6.03482e-05	Os02g0744900/Os03g0778100/Os01g0279100/Os08g0119800/Os03g0279950/Os03g0343900/Os07g0435300/Os05g0560000/Os08g0512500/Os08g0560900/Os07g0105600/Os01g0938100/Os08g0504500/Os12g0564400/Os01g0805300/Os01g0934400/Os04g0434900/Os07g0275100	18
GO:0009765	photosynthesis, light harvesting	9/994	15/7225	3.91186e-05	0.00141479	0.00129023	Os01g0600900/Os04g0457000/Os02g0764500/Os07g0558400/Os07g0577600/Os09g0439500/Os11g0242800/Os06g0320500/Os08g0435900	9
GO:0006869	lipid transport	11/994	22/7225	5.21733e-05	0.00161737	0.00147497	Os03g0192600/Os11g0427800/Os12g0115300/Os12g0115500/Os12g0115000/Os12g0114800/Os11g0115350/Os11g0115100/Os10g0505700/Os06g0705400/Os07g0175600	11
GO:0006096	glycolytic process	17/994	47/7225	9.2876e-05	0.00251926	0.00229746	Os06g0247500/Os05g0496200/Os10g0167300/Os09g0535000/Os05g0402700/Os01g0940100/Os02g0169300/Os06g0256500/Os06g0136600/Os01g0905800/Os09g0375000/Os01g0276700/Os01g0841600/Os06g0668200/Os05g0194900/Os03g0248600/Os12g0169600	17
GO:0015995	chlorophyll biosynthetic process	6/994	9/7225	0.000387075	0.0093328	0.00851111	Os02g0744900/Os01g0279100/Os03g0563300/Os06g0132400/Os03g0323200/Os03g0811100	6
GO:0006183	GTP biosynthetic process	4/994	5/7225	0.00158652	0.0277585	0.0253146	Os12g0548300/Os07g0492000/Os05g0595400/Os10g0563700	4
GO:0006228	UTP biosynthetic process	4/994	5/7225	0.00158652	0.0277585	0.0253146	Os12g0548300/Os07g0492000/Os05g0595400/Os10g0563700	4
GO:0006032	chitin catabolic process	6/994	11/7225	0.00166295	0.0277585	0.0253146	Os08g0522500/Os05g0399300/Os06g0726200/Os02g0605900/Os10g0542900/Os09g0494200	6
GO:0016998	cell wall macromolecule catabolic process	6/994	11/7225	0.00166295	0.0277585	0.0253146	Os08g0522500/Os05g0399300/Os06g0726200/Os02g0605900/Os10g0542900/Os09g0494200	6

### Sheet: Up in SQ3 (WT)
Data set 8. Gene Ontology Biological Process (GO BP) over-representation analysis of genes differentially expressed between sq3/sq3 and SQ3/SQ3 seedlings. GO BP enrichment was tested using clusterProfiler (v4.10.0) with a custom annotation built from the RAP-DB IRGSP-1.0 representative gene annotation. The background gene set was restricted to genes that passed the low-count filter applied in the…
GO ID	Description	GeneRatio	BgRatio	P value	BH-adjusted P value	q value	Gene IDs	Count
GO:0006631	fatty acid metabolic process	8/530	18/7225	1.80142e-05	0.00268412	0.00244614	Os11g0147000/Os12g0143900/Os01g0348600/Os01g0796400/Os02g0274100/Os01g0681200/Os06g0354500/Os11g0605500	8
GO:0046373	L-arabinose metabolic process	5/530	7/7225	3.86854e-05	0.00288206	0.00262653	Os11g0131900/Os02g0195500/Os12g0128700/Os11g0132600/Os03g0320100	5
GO:0009909	regulation of flower development	6/530	16/7225	0.000641864	0.0318792	0.0290528	Os03g0284100/Os10g0560400/Os09g0240200/Os01g0933500/Os01g0835700/Os10g0466500	6
