## Supplementary material for "Dissecting rice nonhost resistance to the wheat blast fungus": DataS10

### Sheet: O.sativa
Data S10. Conservation of SQ1-SQ4 across cultivated and wild Oryza genomes, assessed by Exonerate protein2genome alignment. The predicted Nortai amino acid sequences of SQ1-SQ4 were used as queries against Nanopore- or short-read-based genome assemblies of cultivated rice (sheet "O.sativa": O. sativa accessions from the japonica, aus, basmati, and indica groups; Qin et al., 2021; Zhang et al., 20…
Sample	SQ1–SQ4	Reference	Group	Origin	SQ1 query coverage (%)	SQ1 Exonerate score	SQ1 relative score	SQ2 query coverage (%)	SQ2 Exonerate score	SQ2 relative score	SQ3 query coverage (%)	SQ3 Exonerate score	SQ3 relative score	SQ4 query coverage (%)	SQ4 Exonerate score	SQ4 relative score
Nortai	yes	This study	japonica	North America	100	4821	1	100	5031	1	100	5394	1	100	5698	1
Sesia	yes	This study	japonica	Italy	100	4821	1	100	5031	1	100	5394	1	100	5698	1
WRC43	yes	This study	japonica	China	100	4821	1	100	5031	1	100	5394	1	100	5698	1
N22		Qin et al., Cell 2021	aus	Unknown	74.95	715	0.148309	66.57	921	0.183065	98.94	3489	0.64683	47.3	1378	0.241839
Nagina22		Zhang et al., Genome Res. 2022	aus	South Asia	74.95	715	0.148309	66.57	921	0.183065	98.94	3489	0.64683	47.3	1378	0.241839
NATELBORO		Zhang et al., Genome Res. 2022	aus	South Asia	74.95	706	0.146443	66.87	810	0.161002	98.94	3504	0.649611	49.46	1155	0.202703
TG27		Zhang et al., Genome Res. 2022	aus	South Asia	74.95	715	0.148309	66.87	803	0.15961	98.65	3173	0.588246	47.12	1517	0.266234
TG49		Zhang et al., Genome Res. 2022	aus	South Asia	74.95	715	0.148309	85.86	3168	0.629696	98.65	3305	0.612718	80.54	4001	0.702176
TG6		Zhang et al., Genome Res. 2022	aus	South Asia	74.95	715	0.148309	68.08	1032	0.205128	98.94	3415	0.633111	49.91	1194	0.209547
TG60		Zhang et al., Genome Res. 2022	aus	South Asia	74.95	715	0.148309	68.08	1032	0.205128	98.94	3096	0.573971	60.63	1472	0.258336
TG62		Zhang et al., Genome Res. 2022	aus	South Asia	74.95	715	0.148309	85.86	3168	0.629696	98.65	3476	0.64442	80.54	4001	0.702176
TG87		Zhang et al., Genome Res. 2022	aus	South Asia	74.95	706	0.146443	68.08	1032	0.205128	98.94	3398	0.629959	47.3	1378	0.241839
Basmati1		Qin et al., Cell 2021	basmati	South Asia	74.95	715	0.148309	66.87	810	0.161002	98.94	3429	0.635706	47.12	1517	0.266234
ARC10497		Zhang et al., Genome Res. 2022	basmati	South Asia	70.77	791	0.164074	68.08	1032	0.205128	99.03	3215	0.596033	47.12	1517	0.266234
Sadri		Zhang et al., Genome Res. 2022	basmati	West Asia	74.95	713	0.147895	68.08	1032	0.205128	98.94	3429	0.635706	47.12	1517	0.266234
TG12		Zhang et al., Genome Res. 2022	basmati	South Asia	74.95	706	0.146443	85.86	3163	0.628702	98.94	3496	0.648128	80.54	4001	0.702176
TG54		Zhang et al., Genome Res. 2022	basmati	South Asia	74.95	715	0.148309	85.86	3163	0.628702	98.94	3421	0.634223	80.54	3948	0.692875
TG81		Zhang et al., Genome Res. 2022	basmati	West Asia	74.95	713	0.147895	68.08	1032	0.205128	98.94	3429	0.635706	47.12	1517	0.266234
WW8		Zhang et al., Genome Res. 2022	basmati	South Asia	74.95	720	0.149347	68.08	1032	0.205128	98.94	3134	0.581016	47.3	1370	0.240435
534M		Guo et al., Nature 2025	indica	East Asia	74.95	706	0.146443	85.86	3163	0.628702	98.94	3383	0.627178	80.54	4001	0.702176
Gla4		Guo et al., Nature 2025	indica	East Asia	74.95	706	0.146443	68.08	1032	0.205128	98.94	3429	0.635706	60.63	1472	0.258336
GP100		Guo et al., Nature 2025	indica	Unknown	74.95	706	0.146443	85.86	3163	0.628702	98.94	3383	0.627178	80.54	4001	0.702176
GP119		Guo et al., Nature 2025	indica	Unknown	74.95	706	0.146443	68.08	1032	0.205128	99.03	3298	0.61142	60.63	1477	0.259214
GP622		Guo et al., Nature 2025	indica	Unknown	74.95	715	0.148309	66.87	820	0.162989	98.94	3429	0.635706	47.39	1342	0.235521
CN1		Qin et al., Cell 2021	indica	East Asia	74.95	706	0.146443	85.86	3163	0.628702	98.94	3383	0.627178	80.54	4001	0.702176
D62		Qin et al., Cell 2021	indica	East Asia	74.95	706	0.146443	66.87	810	0.161002	98.65	3490	0.647015	60.63	1472	0.258336
DG		Qin et al., Cell 2021	indica	East Asia	74.95	706	0.146443	68.08	1032	0.205128	98.94	3429	0.635706	60.63	1472	0.258336
FS32		Qin et al., Cell 2021	indica	East Asia	74.95	706	0.146443	85.86	3163	0.628702	98.94	3393	0.629032	80.54	4001	0.702176
G46		Qin et al., Cell 2021	indica	East Asia	74.95	706	0.146443	68.08	1023	0.203339	98.94	3313	0.614201	47.57	1538	0.269919
II32	yes	Qin et al., Cell 2021	indica	East Asia	93.9	4443	0.921593	100	4511	0.896641	100	4348	0.806081	100	5128	0.899965
9311		Qin et al., Cell 2021	indica	East Asia	74.95	706	0.146443	68.08	1032	0.205128	98.94	3399	0.630145	49.46	1155	0.202703
G8		Qin et al., Cell 2021	indica	East Asia	74.95	706	0.146443	85.86	3163	0.628702	98.94	3343	0.619763	80.54	4001	0.702176
IR64		Qin et al., Cell 2021	indica	Southeast Asia	74.95	706	0.146443	85.86	3163	0.628702	98.94	3393	0.629032	80.54	4001	0.702176
J4155	yes	Qin et al., Cell 2021	indica	East Asia	100	4792	0.993985	100	5008	0.995428	100	5382	0.997775	100	5686	0.997894
R498		Qin et al., Cell 2021	indica	East Asia	74.95	706	0.146443	85.86	3163	0.628702	98.94	3383	0.627178	80.54	4001	0.702176
R527		Qin et al., Cell 2021	indica	East Asia	74.95	706	0.146443	68.08	1032	0.205128	98.94	3509	0.650538	47.39	1342	0.235521
S548		Qin et al., Cell 2021	indica	East Asia	74.95	706	0.146443	85.86	3163	0.628702	98.94	3399	0.630145	80.54	4001	0.702176
Y3551		Qin et al., Cell 2021	indica	East Asia	74.95	706	0.146443	66.87	810	0.161002	98.94	3399	0.630145	49.46	1155	0.202703
Y58S		Qin et al., Cell 2021	indica	East Asia	74.95	706	0.146443	68.08	1032	0.205128	98.94	3399	0.630145	49.46	1155	0.202703
TM		Qin et al., Cell 2021	indica	Africa	74.95	706	0.146443	66.87	810	0.161002	98.94	3490	0.647015	47.39	1342	0.235521
Tumba		Qin et al., Cell 2021	indica	Southeast Asia	74.95	706	0.146443	68.08	1023	0.203339	98.65	3490	0.647015	47.3	1380	0.24219
FH838		Qin et al., Cell 2021	indica	East Asia	74.95	706	0.146443	66.87	821	0.163188	98.94	3509	0.650538	49.46	1155	0.202703
G630		Qin et al., Cell 2021	indica	Unknown	74.95	706	0.146443	66.87	821	0.163188	98.94	3490	0.647015	47.39	1342	0.235521
WSSM		Qin et al., Cell 2021	indica	East Asia	74.95	706	0.146443	85.86	3163	0.628702	98.94	3383	0.627178	80.54	4001	0.702176
YX1		Qin et al., Cell 2021	indica	East Asia	74.95	706	0.146443	68.69	1039	0.20652	98.94	3383	0.627178	49.46	1155	0.202703
TG85		Zhang et al., Genome Res. 2022	indica	South Asia	74.95	706	0.146443	85.86	3163	0.628702	98.94	3393	0.629032	80.54	4001	0.702176
TG64		Zhang et al., Genome Res. 2022	indica	Southeast Asia	74.95	705	0.146235	68.08	1032	0.205128	98.94	3490	0.647015	47.3	1378	0.241839
TG75		Zhang et al., Genome Res. 2022	indica	East Asia	74.95	706	0.146443	66.87	810	0.161002	98.94	3146	0.583241	48.92	1150	0.201825
TG52		Zhang et al., Genome Res. 2022	indica	Africa	74.95	706	0.146443	68.08	1032	0.205128	98.94	3504	0.649611	47.3	1378	0.241839
SE-134		Zhang et al., Genome Res. 2022	indica	East Asia	74.95	706	0.146443	85.86	3163	0.628702	98.94	3254	0.603263	80.54	4001	0.702176
SE-3		Zhang et al., Genome Res. 2022	indica	South Asia	74.95	706	0.146443	66.87	810	0.161002	98.94	3272	0.6066	49.46	1119	0.196385
TG10		Zhang et al., Genome Res. 2022	indica	South America	74.95	706	0.146443	68.08	1032	0.205128	98.94	3274	0.606971	60.63	1472	0.258336
TG21		Zhang et al., Genome Res. 2022	indica	Europe	74.95	706	0.146443	66.87	810	0.161002	98.94	3429	0.635706	60.63	1472	0.258336
TG24		Zhang et al., Genome Res. 2022	indica	East Asia	74.95	706	0.146443	68.08	1029	0.204532	98.94	3429	0.635706	60.63	1472	0.258336
TG45		Zhang et al., Genome Res. 2022	indica	East Asia	74.95	706	0.146443	66.87	810	0.161002	98.94	3509	0.650538	60.63	1472	0.258336
TG80		Zhang et al., Genome Res. 2022	indica	East Asia	74.95	706	0.146443	68.08	1023	0.203339	98.94	3382	0.626993	47.57	1538	0.269919
TG84		Zhang et al., Genome Res. 2022	indica	East Asia	74.95	706	0.146443	66.87	810	0.161002	98.65	3290	0.609937	47.39	1342	0.235521
PR106		Zhang et al., Genome Res. 2022	indica	South Asia	74.95	706	0.146443	68.08	1032	0.205128	98.94	3494	0.647757	47.39	1342	0.235521
TG30		Zhang et al., Genome Res. 2022	indica	South Asia	74.95	706	0.146443	68.08	1032	0.205128	98.94	3399	0.630145	49.46	1155	0.202703
TG42		Zhang et al., Genome Res. 2022	indica	Southeast Asia	74.95	706	0.146443	85.86	3163	0.628702	98.94	3383	0.627178	80.54	4001	0.702176
TG50		Zhang et al., Genome Res. 2022	indica	Africa	77.84	709	0.147065	85.86	3163	0.628702	98.94	3393	0.629032	80.54	4001	0.702176
TG51		Zhang et al., Genome Res. 2022	indica	Africa	77.84	709	0.147065	68.08	1032	0.205128	98.65	3475	0.644234	47.39	1342	0.235521
TG76		Zhang et al., Genome Res. 2022	indica	South America	77.84	709	0.147065	85.86	3163	0.628702	98.94	3383	0.627178	80.54	3922	0.688312
TG77	yes	Zhang et al., Genome Res. 2022	indica	Africa	100	4792	0.993985	100	5008	0.995428	100	5382	0.997775	100	5686	0.997894
TG78		Zhang et al., Genome Res. 2022	indica	Southeast Asia	74.95	706	0.146443	85.86	3163	0.628702	98.94	3371	0.624954	80.54	4001	0.702176
TG82		Zhang et al., Genome Res. 2022	indica	Southeast Asia	74.95	706	0.146443	85.86	3163	0.628702	98.94	3359	0.622729	80.54	4001	0.702176
TG83		Zhang et al., Genome Res. 2022	indica	South Asia	74.95	706	0.146443	68.08	1018	0.202345	98.94	3295	0.610864	49.46	1155	0.202703
TG86		Zhang et al., Genome Res. 2022	indica	Southeast Asia	74.95	706	0.146443	70.91	2742	0.545021	98.94	3383	0.627178	80.54	4001	0.702176
TG88		Zhang et al., Genome Res. 2022	indica	Southeast Asia	74.95	706	0.146443	85.86	3163	0.628702	98.94	3383	0.627178	80.54	4001	0.702176
TG28		Zhang et al., Genome Res. 2022	indica	Oceania	74.95	706	0.146443	68.08	1032	0.205128	98.94	3490	0.647015	47.39	1342	0.235521
KHAOYAIGUANG	yes	Zhang et al., Genome Res. 2022	indica	Southeast Asia	100	4792	0.993985	100	5008	0.995428	100	5382	0.997775	100	5686	0.997894
LIMA		Zhang et al., Genome Res. 2022	indica	Southeast Asia	74.95	706	0.146443	68.08	1032	0.205128	98.94	3261	0.604561	49.91	1194	0.209547
TG1		Zhang et al., Genome Res. 2022	indica	South Asia	74.95	706	0.146443	68.08	1023	0.203339	98.65	3466	0.642566	47.39	1342	0.235521
TG13		Zhang et al., Genome Res. 2022	indica	East Asia	74.95	706	0.146443	68.08	1026	0.203936	98.65	3487	0.646459	47.39	1342	0.235521
TG16		Zhang et al., Genome Res. 2022	indica	Southeast Asia	74.95	706	0.146443	68.08	1025	0.203737	98.94	3427	0.635336	47.3	1380	0.24219
TG33		Zhang et al., Genome Res. 2022	indica	Southeast Asia	74.95	706	0.146443	68.08	1032	0.205128	99.03	3215	0.596033	47.39	1337	0.234644
TG43		Zhang et al., Genome Res. 2022	indica	Southeast Asia	74.95	706	0.146443	68.08	1032	0.205128	98.94	3496	0.648128	47.39	1342	0.235521
TG5	yes	Zhang et al., Genome Res. 2022	indica	Southeast Asia	100	4792	0.993985	100	5008	0.995428	100	5382	0.997775	100	5686	0.997894
TG56		Zhang et al., Genome Res. 2022	indica	Southeast Asia	74.95	706	0.146443	68.08	1032	0.205128	98.65	3437	0.637189	47.3	1370	0.240435
TG61		Zhang et al., Genome Res. 2022	indica	Southeast Asia	74.95	706	0.146443	68.08	1032	0.205128	98.94	3451	0.639785	47.39	1337	0.234644
TG7		Zhang et al., Genome Res. 2022	indica	Southeast Asia	74.95	706	0.146443	68.08	1032	0.205128	98.94	3489	0.64683	49.46	1158	0.203229
IR8		Zhang et al., Genome Res. 2022	indica	Southeast Asia	74.95	706	0.146443	68.08	1032	0.205128	98.65	3475	0.644234	49.46	1155	0.202703
LIUXU		Zhang et al., Genome Res. 2022	indica	East Asia	74.95	706	0.146443	66.87	810	0.161002	98.94	3274	0.606971	47.3	1370	0.240435
SE-19		Zhang et al., Genome Res. 2022	indica	East Asia	74.95	706	0.146443	68.08	1032	0.205128	98.94	3399	0.630145	49.46	1155	0.202703
SE-33		Zhang et al., Genome Res. 2022	indica	South Asia	74.95	706	0.146443	68.08	1032	0.205128	98.65	3482	0.645532	47.39	1342	0.235521
TG70		Zhang et al., Genome Res. 2022	indica	East Asia	74.95	706	0.146443	68.08	1032	0.205128	98.65	3371	0.624954	47.57	1543	0.270797
H7L1		Zhang et al., Genome Res. 2022	indica	East Asia	74.95	706	0.146443	85.86	3163	0.628702	98.94	3383	0.627178	80.54	4001	0.702176
H7L26		Zhang et al., Genome Res. 2022	indica	South Asia	74.95	706	0.146443	68.08	1032	0.205128	98.65	3492	0.647386	47.39	1342	0.235521
H7L27		Zhang et al., Genome Res. 2022	indica	Southeast Asia	74.95	706	0.146443	85.86	3163	0.628702	98.94	3383	0.627178	80.54	4001	0.702176
H7L28		Zhang et al., Genome Res. 2022	indica	Southeast Asia	74.95	706	0.146443	85.86	3163	0.628702	98.94	3383	0.627178	80.54	4001	0.702176
H7L30		Zhang et al., Genome Res. 2022	indica	East Asia	74.95	706	0.146443	68.08	1032	0.205128	98.94	3399	0.630145	49.46	1155	0.202703
H7L31	yes	Zhang et al., Genome Res. 2022	indica	Southeast Asia	93.9	4443	0.921593	100	4511	0.896641	100	4348	0.806081	100	5128	0.899965
H7L32		Zhang et al., Genome Res. 2022	indica	Southeast Asia	74.95	706	0.146443	85.86	3163	0.628702	98.94	3383	0.627178	80.54	4001	0.702176
H7L33		Zhang et al., Genome Res. 2022	indica	South Asia	74.95	706	0.146443	68.08	1032	0.205128	98.94	3494	0.647757	49.46	1155	0.202703
Tetep		Zhang et al., Genome Res. 2022	indica	Unknown	74.95	706	0.146443	68.08	1032	0.205128	98.65	3492	0.647386	60.63	1472	0.258336
R600		Zhang et al., Genome Res. 2022	indica	East Asia	74.95	706	0.146443	85.86	3163	0.628702	98.94	3383	0.627178	80.54	4001	0.702176
GP58		Guo et al., Nature 2025	intro-indica	South Asia	74.95	706	0.146443	66.87	820	0.162989	98.65	3173	0.588246	47.39	1342	0.235521
TG11		Zhang et al., Genome Res. 2022	intro-indica	South Asia	74.95	715	0.148309	66.57	921	0.183065	98.94	3429	0.635706	60.63	1472	0.258336
GOBOLSAIL		Zhang et al., Genome Res. 2022	intro-indica	South Asia	74.95	706	0.146443	68.08	1032	0.205128	98.94	3391	0.628661	49.46	1155	0.202703
LARHAMUGAD		Zhang et al., Genome Res. 2022	intro-indica	South Asia	74.95	709	0.147065	85.86	3168	0.629696	98.94	3098	0.574342	80.54	4001	0.702176
TG53		Zhang et al., Genome Res. 2022	intro-indica	South Asia	74.95	706	0.146443	68.08	1032	0.205128	98.94	3097	0.574156	47.39	1342	0.235521
TG55		Zhang et al., Genome Res. 2022	intro-indica	South Asia	74.95	715	0.148309	85.86	3163	0.628702	98.94	3383	0.627178	80.54	4001	0.702176
TG58		Zhang et al., Genome Res. 2022	intro-indica	South Asia	78.48	981	0.203485	84.85	3165	0.6291	99.03	3215	0.596033	100	4907	0.861179
TG59		Zhang et al., Genome Res. 2022	intro-indica	South Asia	74.95	706	0.146443	84.85	3165	0.6291	98.94	3320	0.615499	100	4907	0.861179
TG8		Zhang et al., Genome Res. 2022	intro-indica	South Asia	74.95	715	0.148309	68.08	987	0.196184	98.94	3224	0.597701	47.39	1342	0.235521
TG9		Zhang et al., Genome Res. 2022	intro-indica	South Asia	74.95	706	0.146443	68.08	1029	0.204532	98.94	3391	0.628661	47.39	1342	0.235521
HR12		Zhang et al., Genome Res. 2022	intro-indica	South Asia	74.95	706	0.146443	68.08	1032	0.205128	99.52	3294	0.610679	47.39	1342	0.235521
GP117		Guo et al., Nature 2025	japonica	North America	74.95	706	0.146443	68.08	1032	0.205128	98.94	3097	0.574156	58.2	1297	0.227624
GP505	yes	Guo et al., Nature 2025	japonica	East Asia	100	4821	1	100	5031	1	100	5394	1	100	5698	1
GP523		Guo et al., Nature 2025	japonica	Oceania	74.95	713	0.147895	68.08	1032	0.205128	98.94	3499	0.648684	58.2	1297	0.227624
GP680	yes	Guo et al., Nature 2025	japonica	North America	100	4647	0.963908	100	4676	0.929437	100	5140	0.952911	100	5483	0.962267
HP436		Guo et al., Nature 2025	japonica	East Asia	74.95	706	0.146443	68.08	1032	0.205128	98.65	3290	0.609937	49.46	1158	0.203229
LJ		Qin et al., Cell 2021	japonica	East Asia	74.95	713	0.147895	80	927	0.184258	98.65	3176	0.588802	60.63	1472	0.258336
NamRoo		Qin et al., Cell 2021	japonica	Southeast Asia	74.95	713	0.147895	68.08	1032	0.205128	98.65	3430	0.635892	49.46	1155	0.202703
02428	yes	Qin et al., Cell 2021	japonica	East Asia	100	4821	1	100	5031	1	100	5394	1	100	5698	1
DHX2		Qin et al., Cell 2021	japonica	East Asia	77.84	709	0.147065	68.08	1032	0.205128	98.94	3097	0.574156	58.2	1297	0.227624
Kosh		Qin et al., Cell 2021	japonica	East Asia	74.95	713	0.147895	68.08	1032	0.205128	98.94	3097	0.574156	58.2	1297	0.227624
KY131		Qin et al., Cell 2021	japonica	East Asia	74.95	713	0.147895	68.08	1032	0.205128	98.65	3534	0.655172	58.2	1297	0.227624
ZH11		Qin et al., Cell 2021	japonica	East Asia	74.95	713	0.147895	68.08	1032	0.205128	99.03	3076	0.570263	47.3	1380	0.24219
Lemont	yes	Qin et al., Cell 2021	japonica	North America	100	4821	1	100	5031	1	100	5362	0.994067	100	5698	1
Kitaake		Zhang et al., Genome Res. 2022	japonica	East Asia	74.95	713	0.147895	68.08	1032	0.205128	98.65	3534	0.655172	58.2	1297	0.227624
Suijing18		Zhang et al., Genome Res. 2022	japonica	East Asia	74.95	713	0.147895	80	927	0.184258	98.65	3534	0.655172	58.2	1297	0.227624
TG34		Zhang et al., Genome Res. 2022	japonica	East Asia	77.84	709	0.147065	68.08	1032	0.205128	98.94	3097	0.574156	58.2	1297	0.227624
CGS	yes	Zhang et al., Genome Res. 2022	japonica	North America	100	4813	0.998341	100	5027	0.999205	100	5394	1	100	5698	1
CHAOMEO		Zhang et al., Genome Res. 2022	japonica	Southeast Asia	77.84	709	0.147065	68.08	1032	0.205128	98.94	3507	0.650167	47.12	1514	0.265707
TG17		Zhang et al., Genome Res. 2022	japonica	Southeast Asia	77.84	709	0.147065	68.08	1032	0.205128	98.94	3507	0.650167	47.12	1514	0.265707
TG18		Zhang et al., Genome Res. 2022	japonica	South Asia	77.84	709	0.147065	80	880	0.174916	98.65	3546	0.657397	47.3	1378	0.241839
TG3		Zhang et al., Genome Res. 2022	japonica	South Asia	77.84	709	0.147065	68.08	1032	0.205128	98.94	3507	0.650167	47.39	1337	0.234644
TG4	yes	Zhang et al., Genome Res. 2022	japonica	Southeast Asia	100	4821	1	100	5031	1	100	5388	0.998888	100	5698	1
TG63		Zhang et al., Genome Res. 2022	japonica	Southeast Asia	74.95	713	0.147895	68.08	1032	0.205128	98.65	3518	0.652206	60.63	1477	0.259214
TG19		Zhang et al., Genome Res. 2022	japonica	East Asia	74.95	713	0.147895	68.08	1032	0.205128	99.03	3016	0.55914	47.3	1317	0.231134
TG2		Zhang et al., Genome Res. 2022	japonica	South Asia	74.95	706	0.146443	68.08	1032	0.205128	98.94	3097	0.574156	58.2	1297	0.227624
TG22		Zhang et al., Genome Res. 2022	japonica	East Asia	74.95	713	0.147895	68.08	1015	0.201749	99.03	3016	0.55914	58.2	1297	0.227624
TG29		Zhang et al., Genome Res. 2022	japonica	East Asia	74.95	713	0.147895	68.08	1032	0.205128	99.03	3016	0.55914	58.2	1297	0.227624
TG46		Zhang et al., Genome Res. 2022	japonica	Southeast Asia	74.95	706	0.146443	68.08	1032	0.205128	98.65	3475	0.644234	47.39	1342	0.235521
TG90		Zhang et al., Genome Res. 2022	japonica	East Asia	74.95	713	0.147895	68.08	1032	0.205128	99.03	3076	0.570263	49.46	1155	0.202703
Azucena	yes	Zhang et al., Genome Res. 2022	japonica	Southeast Asia	100	4821	1	100	5031	1	100	5394	1	100	5698	1
KETANNANGKA	yes	Zhang et al., Genome Res. 2022	japonica	Southeast Asia	100	4821	1	100	5031	1	100	5394	1	100	5698	1
TG14	yes	Zhang et al., Genome Res. 2022	japonica	Southeast Asia	100	4821	1	100	5031	1	100	5394	1	100	5698	1
TG15		Zhang et al., Genome Res. 2022	japonica	Southeast Asia	77.84	709	0.147065	68.08	1032	0.205128	99.03	3369	0.624583	47.3	1378	0.241839
TG31		Zhang et al., Genome Res. 2022	japonica	Southeast Asia	77.84	709	0.147065	68.08	1032	0.205128	99.03	3407	0.631628	47.12	1514	0.265707
TG32	yes	Zhang et al., Genome Res. 2022	japonica	Southeast Asia	100	4821	1	100	5031	1	100	5394	1	100	5698	1
TG65	yes	Zhang et al., Genome Res. 2022	japonica	North America	100	4821	1	100	5031	1	100	5394	1	100	5698	1

### Sheet: O.rufipogon
Data S10. Conservation of SQ1-SQ4 across cultivated and wild Oryza genomes, assessed by Exonerate protein2genome alignment. The predicted Nortai amino acid sequences of SQ1-SQ4 were used as queries against Nanopore- or short-read-based genome assemblies of cultivated rice (sheet "O.sativa": O. sativa accessions from the japonica, aus, basmati, and indica groups; Qin et al., 2021; Zhang et al., 20…
Sample	SQ1–SQ4	Reference	Haplotype group	SQ1 query coverage (%)	SQ1 Exonerate score	SQ1 relative score	SQ2 query coverage (%)	SQ2 Exonerate score	SQ2 relative score	SQ3 query coverage (%)	SQ3 Exonerate score	SQ3 relative score	SQ4 query coverage (%)	SQ4 Exonerate score	SQ4 relative score
W0179		Guo et al., Nature 2025	Or-Ia	74.95	706	0.146	68.08	1032	0.205	98.94	3490	0.647	47.57	1543	0.271
W0590	yes	Guo et al., Nature 2025	Or-Ia	93.9	4443	0.922	100	4511	0.897	100	4348	0.806	100	5128	0.9
W0632		Guo et al., Nature 2025	Or-Ia	74.95	713	0.148	66.87	803	0.16	98.94	3479	0.645	49.46	1155	0.203
W0639		Guo et al., Nature 2025	Or-Ia	70.77	791	0.164	68.08	1032	0.205	98.65	3437	0.637	47.3	1370	0.24
W1080		Guo et al., Nature 2025	Or-Ia	77.84	709	0.147	68.08	1032	0.205	99.03	3215	0.596	50.09	1395	0.245
W1107		Guo et al., Nature 2025	Or-Ia	74.95	706	0.146	68.08	1032	0.205	98.94	3320	0.615	47.39	1342	0.236
W1117	yes	Guo et al., Nature 2025	Or-Ia	100	4813	0.998	100	5012	0.996	100	5377	0.997	100	5691	0.999
W1719		Guo et al., Nature 2025	Or-Ia	74.95	706	0.146	85.86	3163	0.629	98.94	3383	0.627	80.54	4001	0.702
W1723		Guo et al., Nature 2025	Or-Ia	74.95	706	0.146	80	927	0.184	98.65	3475	0.644	49.46	1155	0.203
W1735		Guo et al., Nature 2025	Or-Ia	77.84	709	0.147	84.85	3165	0.629	98.94	3317	0.615	100	4907	0.861
W1839		Guo et al., Nature 2025	Or-Ia	74.95	706	0.146	68.08	1032	0.205	98.65	3490	0.647	49.46	1155	0.203
W2319		Guo et al., Nature 2025	Or-Ia	74.95	706	0.146	68.08	1005	0.2	98.94	3494	0.648	60.63	1472	0.258
W2332		Guo et al., Nature 2025	Or-Ia	74.95	706	0.146	66.87	815	0.162	98.94	3496	0.648	47.57	1543	0.271
W0103		Guo et al., Nature 2025	Or-Ib	74.95	715	0.148	68.08	1032	0.205	98.94	3504	0.65	47.39	1342	0.236
W0107		Guo et al., Nature 2025	Or-Ib	77.41	747	0.155	66.57	910	0.181	98.65	2732	0.506	49.91	1262	0.221
W0147		Guo et al., Nature 2025	Or-Ib	77.41	747	0.155	66.57	900	0.179	98.65	3492	0.647	49.91	1262	0.221
W0627		Guo et al., Nature 2025	Or-Ib	74.95	713	0.148	66.87	804	0.16	98.65	3260	0.604	47.57	1543	0.271
W0630	yes	Guo et al., Nature 2025	Or-Ib	93.9	4426	0.918	100	4493	0.893	100	4325	0.802	100	5128	0.9
W1084		Guo et al., Nature 2025	Or-Ib	74.95	715	0.148	68.08	1032	0.205	98.65	3173	0.588	47.3	1378	0.242
W1142		Guo et al., Nature 2025	Or-Ib	74.95	706	0.146	66.57	900	0.179	98.65	3492	0.647	47.3	1378	0.242
W1547		Guo et al., Nature 2025	Or-Ib	78.48	1008	0.209	66.57	911	0.181	98.65	3296	0.611	47.3	1382	0.243
W1619		Guo et al., Nature 2025	Or-Ib	74.95	707	0.147	66.57	911	0.181	98.74	3521	0.653	49.91	1194	0.21
W1677		Guo et al., Nature 2025	Or-Ib	74.95	706	0.146	66.87	810	0.161	99.03	3215	0.596	47.3	1384	0.243
W1679		Guo et al., Nature 2025	Or-Ib	77.41	747	0.155	66.57	900	0.179	98.65	3492	0.647	49.91	1262	0.221
W1726	yes	Guo et al., Nature 2025	Or-Ib	93.9	4413	0.915	100	4506	0.896	100	4326	0.802	100	5123	0.899
W1731		Guo et al., Nature 2025	Or-Ib	74.95	715	0.148	66.57	900	0.179	98.65	3492	0.647	47.3	1373	0.241
W1732		Guo et al., Nature 2025	Or-Ib	74.95	715	0.148	85.86	3168	0.63	98.65	3225	0.598	80.54	4001	0.702
W1787		Guo et al., Nature 2025	Or-Ib	74.95	709	0.147	66.87	810	0.161	98.65	3453	0.64	47.3	1378	0.242
W1865	yes	Guo et al., Nature 2025	Or-Ib	93.9	4413	0.915	100	4506	0.896	100	4326	0.802	100	5123	0.899
W2053		Guo et al., Nature 2025	Or-Ib	74.95	715	0.148	85.86	3163	0.629	98.65	3233	0.599	80.54	4001	0.702
W2064		Guo et al., Nature 2025	Or-Ib	74.95	715	0.148	85.86	3168	0.63	98.94	3309	0.613	80.54	4001	0.702
W2305		Guo et al., Nature 2025	Or-Ib	74.95	719	0.149	66.87	809	0.161	98.94	3504	0.65	49.46	1159	0.203
W0108		Guo et al., Nature 2025	Or-II	74.95	706	0.146	66.57	916	0.182	98.65	3500	0.649	49.46	1155	0.203
W0143		Guo et al., Nature 2025	Or-II	78.48	996	0.207	85.96	3167	0.629	98.94	3479	0.645	80.54	4001	0.702
W0166		Guo et al., Nature 2025	Or-II	74.95	706	0.146	68.08	1032	0.205	99.03	3215	0.596	47.3	1374	0.241
W0169		Guo et al., Nature 2025	Or-II	74.95	706	0.146	66.87	810	0.161	98.94	3484	0.646	49.46	1155	0.203
W0171		Guo et al., Nature 2025	Or-II	74.95	706	0.146	66.57	910	0.181	98.65	3328	0.617	47.39	1335	0.234
W0180		Guo et al., Nature 2025	Or-II	78.48	997	0.207	66.87	819	0.163	98.65	3513	0.651	50.09	1432	0.251
W0600		Guo et al., Nature 2025	Or-II	78.48	996	0.207	66.57	916	0.182	98.94	3504	0.65	49.46	1158	0.203
W0634		Guo et al., Nature 2025	Or-II	77.19	712	0.148	66.87	870	0.173	99.52	3151	0.584	49.46	1152	0.202
W1093		Guo et al., Nature 2025	Or-II	74.95	706	0.146	85.86	3163	0.629	98.94	3504	0.65	80.54	4001	0.702
W1126		Guo et al., Nature 2025	Or-II	74.95	705	0.146	66.87	872	0.173	98.94	3524	0.653	47.39	1635	0.287
W1214		Guo et al., Nature 2025	Or-II	74.95	709	0.147	66.57	910	0.181	98.65	3162	0.586	49.91	1226	0.215
W1236		Guo et al., Nature 2025	Or-II	78.48	996	0.207	66.57	916	0.182	98.94	3146	0.583	49.46	1158	0.203
W1292	yes	Guo et al., Nature 2025	Or-II	93.9	4443	0.922	100	4511	0.897	100	4348	0.806	100	5128	0.9
W1550		Guo et al., Nature 2025	Or-II	78.48	997	0.207	66.87	819	0.163	98.94	3446	0.639	47.39	1635	0.287
W1552		Guo et al., Nature 2025	Or-II	74.95	715	0.148	84.85	3165	0.629	98.65	3489	0.647	80.54	4008	0.703
W1553		Guo et al., Nature 2025	Or-II	74.95	706	0.146	84.85	3165	0.629	98.94	3216	0.596	80.54	4008	0.703
W1556		Guo et al., Nature 2025	Or-II	78.48	996	0.207	66.87	815	0.162	98.94	3498	0.648	46.31	1642	0.288
W1859	yes	Guo et al., Nature 2025	Or-II	93.9	4443	0.922	100	4510	0.896	100	4348	0.806	100	5100	0.895
W1880		Guo et al., Nature 2025	Or-II	74.95	706	0.146	84.85	3165	0.629	98.94	3504	0.65	100	4907	0.861
W1890		Guo et al., Nature 2025	Or-II	74.95	706	0.146	66.57	902	0.179	98.94	3496	0.648	47.3	1378	0.242
W1895		Guo et al., Nature 2025	Or-II	74.95	706	0.146	84.85	3165	0.629	98.65	3449	0.639	80.54	4008	0.703
W1919		Guo et al., Nature 2025	Or-II	74.95	706	0.146	66.87	823	0.164	98.94	3504	0.65	57.21	1671	0.293
W1976		Guo et al., Nature 2025	Or-II	74.95	706	0.146	66.87	808	0.161	98.65	3500	0.649	47.3	1380	0.242
W2022		Guo et al., Nature 2025	Or-II	74.95	715	0.148	65.86	1011	0.201	98.94	3496	0.648	49.46	1159	0.203
W2108		Guo et al., Nature 2025	Or-II	74.95	709	0.147	66.87	817	0.162	98.94	3505	0.65	49.46	1155	0.203
W2197		Guo et al., Nature 2025	Or-II	74.95	715	0.148	65.86	1011	0.201	98.94	3496	0.648	50.09	1370	0.24
W2267		Guo et al., Nature 2025	Or-II	74.95	708	0.147	68.08	782	0.155	98.65	3548	0.658	49.91	1250	0.219
W2283	yes	Guo et al., Nature 2025	Or-II	100	4792	0.994	100	5008	0.995	100	5382	0.998	100	5686	0.998
W2308		Guo et al., Nature 2025	Or-II	74.95	706	0.146	65.86	1003	0.199	99.03	3215	0.596	49.46	1155	0.203
W2318	yes	Guo et al., Nature 2025	Or-II	93.9	4443	0.922	100	4511	0.897	100	4348	0.806	100	5128	0.9
W2320		Guo et al., Nature 2025	Or-II	74.95	706	0.146	66.87	818	0.163	98.65	3480	0.645	60.09	1507	0.264
W2321	yes	Guo et al., Nature 2025	Or-II	100	4808	0.997	100	5026	0.999	100	5373	0.996	100	5689	0.998
W3007		Guo et al., Nature 2025	Or-II	74.95	716	0.149	68.28	980	0.195	98.94	3506	0.65	47.3	1373	0.241
W3054	yes	Guo et al., Nature 2025	Or-II	100	4808	0.997	79.19	3998	0.795	100	5373	0.996	100	5694	0.999
W3090		Guo et al., Nature 2025	Or-II	74.95	706	0.146	85.86	3170	0.63	98.65	3443	0.638	80.54	3997	0.701
W1559		Guo et al., Nature 2025	Or-IIIa	77.84	716	0.149	84.85	3160	0.628	98.94	3475	0.644	80.54	4008	0.703
W1718		Guo et al., Nature 2025	Or-IIIa	77.84	716	0.149	66.57	916	0.182	99.52	3079	0.571	49.46	1153	0.202
W1725		Guo et al., Nature 2025	Or-IIIa	74.95	715	0.148	68.08	1032	0.205	99.03	3216	0.596	47.57	1543	0.271
W1943		Guo et al., Nature 2025	Or-IIIa	77.84	716	0.149	68.08	1032	0.205	98.65	3426	0.635	58.2	1297	0.228
W2036		Guo et al., Nature 2025	Or-IIIa	74.95	713	0.148	68.08	1032	0.205	98.94	3504	0.65	48.83	1633	0.287
W2051		Guo et al., Nature 2025	Or-IIIa	74.95	715	0.148	68.08	1032	0.205	98.94	3429	0.636	47.12	1517	0.266
W2099		Guo et al., Nature 2025	Or-IIIa	77.84	707	0.147	68.08	1032	0.205	98.94	3489	0.647	57.21	1671	0.293
W2275		Guo et al., Nature 2025	Or-IIIa	78.48	1022	0.212	66.87	799	0.159	98.94	3497	0.648	47.39	1342	0.236
W3000	yes	Guo et al., Nature 2025	Or-IIIa	100	4821	1	100	5031	1	100	5394	1	100	5698	1
W3009		Guo et al., Nature 2025	Or-IIIa	74.95	706	0.146	84.85	3160	0.628	99.03	3215	0.596	80.54	3997	0.701
W3012		Guo et al., Nature 2025	Or-IIIa	77.84	707	0.147	66.57	919	0.183	98.94	3190	0.591	48.83	1633	0.287
W3029		Guo et al., Nature 2025	Or-IIIa	74.95	706	0.146	66.87	872	0.173	98.94	3509	0.651	47.3	1374	0.241
W3033	yes	Guo et al., Nature 2025	Or-IIIa	100	4808	0.997	100	5031	1	100	5394	1	100	5694	0.999
W3035		Guo et al., Nature 2025	Or-IIIa	74.95	706	0.146	68.08	1032	0.205	99.52	3543	0.657	47.57	1543	0.271
W3037		Guo et al., Nature 2025	Or-IIIa	77.84	709	0.147	66.57	914	0.182	98.65	3443	0.638	47.3	1378	0.242
W3038		Guo et al., Nature 2025	Or-IIIa	77.84	709	0.147	66.57	914	0.182	98.94	3097	0.574	47.3	1378	0.242
W3040		Guo et al., Nature 2025	Or-IIIa	74.95	706	0.146	68.08	1032	0.205	98.94	3504	0.65	57.21	1671	0.293
W3046	yes	Guo et al., Nature 2025	Or-IIIa	100	4821	1	100	5031	1	100	5394	1	100	5698	1
W3047		Guo et al., Nature 2025	Or-IIIa	74.95	704	0.146	68.28	986	0.196	98.65	3528	0.654	58.2	1298	0.228
W3051		Guo et al., Nature 2025	Or-IIIa	74.95	706	0.146	68.28	986	0.196	98.94	3500	0.649	47.3	1370	0.24
W3052		Guo et al., Nature 2025	Or-IIIa	77.84	707	0.147	68.08	1032	0.205	98.94	3504	0.65	57.21	1671	0.293
W3055		Guo et al., Nature 2025	Or-IIIa	74.95	706	0.146	80	927	0.184	99.03	3215	0.596	47.57	1541	0.27
W3063		Guo et al., Nature 2025	Or-IIIa	70.77	791	0.164	84.85	3160	0.628	98.65	3521	0.653	80.54	4008	0.703
W3066		Guo et al., Nature 2025	Or-IIIa	74.95	706	0.146	69.39	1038	0.206	98.65	3527	0.654	47.39	1635	0.287
W3071		Guo et al., Nature 2025	Or-IIIa	74.95	706	0.146	85.86	3163	0.629	98.94	3383	0.627	80.54	4001	0.702
W3074		Guo et al., Nature 2025	Or-IIIa	77.84	709	0.147	66.87	872	0.173	99.03	3215	0.596	58.2	1270	0.223
W3082		Guo et al., Nature 2025	Or-IIIa	77.84	716	0.149	68.08	1032	0.205	99.03	3213	0.596	58.2	1297	0.228
W3086	yes	Guo et al., Nature 2025	Or-IIIa	93.9	4447	0.922	100	4510	0.896	100	4335	0.804	100	5128	0.9
W3088		Guo et al., Nature 2025	Or-IIIa	77.84	716	0.149	66.57	916	0.182	98.94	3246	0.602	57.21	1668	0.293
W3092		Guo et al., Nature 2025	Or-IIIa	78.48	998	0.207	68.28	986	0.196	99.52	3541	0.656	47.39	1337	0.235
W3096		Guo et al., Nature 2025	Or-IIIa	77.84	716	0.149	66.87	809	0.161	99.03	3215	0.596	58.2	1297	0.228
W0133		Guo et al., Nature 2025	Or-IIIb	74.95	711	0.147	65.86	1011	0.201	98.65	3200	0.593	49.46	1158	0.203
W0135		Guo et al., Nature 2025	Or-IIIb	74.95	711	0.147	85.86	3164	0.629	98.94	3479	0.645	80.54	3996	0.701
W0136		Guo et al., Nature 2025	Or-IIIb	74.95	711	0.147	85.86	3164	0.629	98.94	3497	0.648	80.54	3996	0.701
W0137		Guo et al., Nature 2025	Or-IIIb	74.95	711	0.147	85.86	3164	0.629	98.94	3497	0.648	80.54	3996	0.701
W0149		Guo et al., Nature 2025	Or-IIIb	74.95	711	0.147	66.06	806	0.16	98.94	3496	0.648	49.46	1155	0.203
W0573		Guo et al., Nature 2025	Or-IIIb	74.95	711	0.147	66.06	806	0.16	99.03	3005	0.557	47.39	1635	0.287
W1536		Guo et al., Nature 2025	Or-IIIb	74.95	713	0.148	67.68	833	0.166	98.65	3412	0.633	47.3	1380	0.242
W1777		Guo et al., Nature 2025	Or-IIIb	74.95	706	0.146	84.85	3160	0.628	98.65	3218	0.597	80.54	4008	0.703
W1783		Guo et al., Nature 2025	Or-IIIb	74.95	711	0.147	66.77	787	0.156	98.65	3445	0.639	47.39	1338	0.235
W1809		Guo et al., Nature 2025	Or-IIIb	74.95	711	0.147	66.87	736	0.146	98.94	3504	0.65	47.39	1635	0.287
W2005		Guo et al., Nature 2025	Or-IIIb	74.95	707	0.147	68.69	1039	0.207	99.03	3148	0.584	47.3	1382	0.243

### Sheet: wild rice
Data S10. Conservation of SQ1-SQ4 across cultivated and wild Oryza genomes, assessed by Exonerate protein2genome alignment. The predicted Nortai amino acid sequences of SQ1-SQ4 were used as queries against Nanopore- or short-read-based genome assemblies of cultivated rice (sheet "O.sativa": O. sativa accessions from the japonica, aus, basmati, and indica groups; Qin et al., 2021; Zhang et al., 20…
Sample	SQ1–SQ4	Species	SQ1 query coverage (%)	SQ1 Exonerate score	SQ1 relative score	SQ2 query coverage (%)	SQ2 Exonerate score	SQ2 relative score	SQ3 query coverage (%)	SQ3 Exonerate score	SQ3 relative score	SQ4 query coverage (%)	SQ4 Exonerate score	SQ4 relative score
W0042		O. barthii	74.95	712	0.147687	68.08	1017	0.202147	99.52	3064	0.568039	47.3	1375	0.241313
W0049		O. barthii	74.95	712	0.147687	66.57	869	0.172729	98.94	3260	0.604375	47.39	1619	0.284135
W0652		O. barthii	78.27	1039	0.215515	68.28	967	0.192208	98.94	3368	0.624397	47.39	1619	0.284135
W0698		O. barthii	74.95	712	0.147687	68.08	1017	0.202147	98.94	3094	0.5736	47.39	1619	0.284135
W0720		O. barthii	78.27	1039	0.215515	68.08	1017	0.202147	98.94	3203	0.593808	47.39	1619	0.284135
W0747		O. barthii	74.95	712	0.147687	68.08	1017	0.202147	99.52	3161	0.586022	47.3	1384	0.242892
W1050		O. barthii	78.27	1039	0.215515	68.08	987	0.196184	98.94	3362	0.623285	47.39	1619	0.284135
W1063		O. barthii	78.27	1039	0.215515	64.55	992	0.197177	98.94	3203	0.593808	47.39	1619	0.284135
W1410		O. barthii	78.27	1039	0.215515	68.28	967	0.192208	99.52	3277	0.607527	47.39	1619	0.284135
W1416	yes	O. barthii	100	4813	0.998341	100	5027	0.999205	100	5394	1	100	5698	1
W1443-A		O. barthii	78.27	1039	0.215515	68.08	1017	0.202147	98.94	3312	0.614016	47.39	1619	0.284135
W1467		O. barthii	74.95	712	0.147687	68.08	1017	0.202147	99.03	3177	0.588988	47.39	1619	0.284135
W1473		O. barthii	74.95	712	0.147687	68.08	1017	0.202147	98.94	3164	0.586578	47.39	1619	0.284135
W1574		O. barthii	74.95	712	0.147687	68.08	1017	0.202147	99.52	3155	0.584909	47.3	1373	0.240962
W1583		O. barthii	74.95	712	0.147687	68.08	1029	0.204532	99.52	3071	0.569336	47.3	1373	0.240962
W1588		O. barthii	74.95	712	0.147687	68.08	1017	0.202147	98.94	3203	0.593808	47.39	1619	0.284135
W1605		O. barthii	78.27	1039	0.215515	68.08	1017	0.202147	99.52	3133	0.580831	47.39	1619	0.284135
W1642		O. barthii	74.95	712	0.147687	68.08	1017	0.202147	99.52	3071	0.569336	47.39	1619	0.284135
W1643		O. barthii	74.95	712	0.147687	68.08	1017	0.202147	99.52	3063	0.567853	47.39	1619	0.284135
W1646		O. barthii	74.95	711	0.14748	68.08	1017	0.202147	99.52	3165	0.586763	47.39	1608	0.282204
W1702		O. barthii	78.48	998	0.207011	85.86	3168	0.629696	98.65	3474	0.644049	80.54	4001	0.702176
IRGC105608		O. barthii	74.95	712	0.147687	68.08	1017	0.202147	99.52	3146	0.583241	47.39	1619	0.284135
W1169		O. glumaepatula	75.48	686	0.142294	66.87	811	0.161201	99.03	3047	0.564887	47.39	1341	0.235346
W1171		O. glumaepatula	74.95	712	0.147687	66.87	811	0.161201	99.03	3016	0.55914	47.39	1341	0.235346
W1183	yes	O. glumaepatula	100	4814	0.998548	100	4908	0.975552	100	5154	0.955506	100	5694	0.999298
W1185		O. glumaepatula	74.95	708	0.146857	64.55	1024	0.203538	98.65	3214	0.595847	47.39	1341	0.235346
W1187	yes	O. glumaepatula	100	4814	0.998548	100	4912	0.976347	100	5154	0.955506	100	5694	0.999298
W1189		O. glumaepatula	74.95	712	0.147687	66.87	809	0.160803	99.03	3026	0.560994	47.3	1377	0.241664
W1191	yes	O. glumaepatula	100	4811	0.997926	100	4912	0.976347	100	5164	0.95736	100	5627	0.987539
W1196		O. glumaepatula	74.95	712	0.147687	66.87	811	0.161201	99.03	3047	0.564887	47.3	1376	0.241488
W1477	yes	O. glumaepatula	100	4811	0.997926	100	4912	0.976347	100	5169	0.958287	100	5686	0.997894
W2140	yes	O. glumaepatula	100	4811	0.997926	100	4912	0.976347	100	5169	0.958287	100	5678	0.99649
W2145		O. glumaepatula	74.95	712	0.147687	64.85	747	0.148479	98.65	3221	0.597145	47.3	1377	0.241664
W2149	yes	O. glumaepatula	100	4811	0.997926	100	4912	0.976347	100	5169	0.958287	100	5678	0.99649
W2160		O. glumaepatula	74.95	712	0.147687	66.87	808	0.160604	98.65	3255	0.603448	47.3	1377	0.241664
W2165		O. glumaepatula	74.95	712	0.147687	64.85	747	0.148479	98.65	3240	0.600667	47.3	1376	0.241488
W2173		O. glumaepatula	74.95	712	0.147687	66.87	811	0.161201	98.65	3250	0.602521	47.3	1377	0.241664
W2184	yes	O. glumaepatula	100	4811	0.997926	100	4912	0.976347	100	5169	0.958287	100	5686	0.997894
W2192		O. glumaepatula	74.95	712	0.147687	64.55	1009	0.200557	98.94	3318	0.615128	47.3	1379	0.242015
W2199	yes	O. glumaepatula	100	4814	0.998548	100	4900	0.973961	100	5138	0.95254	80.09	4554	0.799228
W2201	yes	O. glumaepatula	100	4798	0.995229	100	4818	0.957662	100	5159	0.956433	100	5694	0.999298
W2203	yes	O. glumaepatula	100	4798	0.995229	100	4912	0.976347	100	5154	0.955506	100	5694	0.999298
GEN1233_2		O. glumaepatula	74.95	712	0.147687	66.87	810	0.161002	98.65	3489	0.64683	47.39	1332	0.233766
W1297		O. meridionalis	74.95	696	0.144368	64.55	1014	0.20155	98.94	3428	0.635521	57.21	1666	0.292383
W1300		O. meridionalis	74.95	696	0.144368	64.95	861	0.171139	98.94	3428	0.635521	57.21	1666	0.292383
W1625		O. meridionalis	74.95	696	0.144368	67.88	902	0.179288	98.94	3098	0.574342	47.39	1637	0.287294
W1627		O. meridionalis	74.95	696	0.144368	64.55	1014	0.20155	98.94	3428	0.635521	57.21	1673	0.293612
W1631		O. meridionalis	74.95	701	0.145406	66.97	812	0.161399	98.94	3087	0.572303	57.21	1673	0.293612
W1635		O. meridionalis	74.95	696	0.144368	86.36	3169	0.629895	99.03	3020	0.559881	100	5665	0.994208
W1638		O. meridionalis	74.95	702	0.145613	66.77	751	0.149274	98.65	3431	0.636077	47.39	1637	0.287294
W2069		O. meridionalis	74.95	696	0.144368	84.95	3165	0.6291	98.94	3097	0.574156	100	5687	0.998069
W2071		O. meridionalis	74.95	701	0.145406	66.97	812	0.161399	98.94	3087	0.572303	57.21	1673	0.293612
W2079		O. meridionalis	74.95	696	0.144368	66.06	780	0.155039	98.65	3168	0.587319	57.21	1666	0.292383
W2080		O. meridionalis	74.95	697	0.144576	66.77	742	0.147486	98.65	3176	0.588802	47.39	1637	0.287294
W2081		O. meridionalis	74.95	697	0.144576	66.87	812	0.161399	99.03	2950	0.546904	57.21	1672	0.293436
W2103		O. meridionalis	74.95	702	0.145613	66.77	751	0.149274	98.94	3099	0.574527	47.39	1637	0.287294
W2105		O. meridionalis	74.95	702	0.145613	66.36	1037	0.206122	98.65	3144	0.58287	47.39	1637	0.287294
W2114		O. meridionalis	74.95	702	0.145613	66.97	847	0.168356	98.65	3174	0.588432	47.39	1624	0.285012
W2116		O. meridionalis	74.95	702	0.145613	66.36	988	0.196382	98.94	3170	0.58769	47.39	1637	0.287294
W2117		O. meridionalis	74.95	702	0.145613	66.57	901	0.17909	98.65	3404	0.631072	47.39	1637	0.287294
W2112		O. meridionalis	74.95	696	0.144368	66.36	1037	0.206122	98.94	3173	0.588246	58.2	1299	0.227975
W1515		O. punctata	79.87	776	0.160962	65.66	772	0.153449	98.94	3412	0.632555	47.39	1609	0.28238
W1577	yes	O. punctata	88.97	4071	0.844431	89.39	4093	0.813556	98.65	3391	0.628661	100	5102	0.895402
W1582		O. punctata	72.48	670	0.138975	64.85	724	0.143908	99.03	3178	0.589173	47.39	1612	0.282906
W1586		O. punctata	78.48	1022	0.211989	64.85	724	0.143908	98.65	3439	0.63756	47.39	1604	0.281502
W1590		O. punctata	78.48	1020	0.211574	64.95	1024	0.203538	99.03	3099	0.574527	47.39	1604	0.281502
W1592		O. punctata	74.95	699	0.144991	64.95	1024	0.203538	98.65	3419	0.633852	47.39	1604	0.281502
W1593		O. punctata	79.87	776	0.160962	64.95	1024	0.203538	98.94	3414	0.632925	46.31	1683	0.295367
W0065		O. officinalis	78.27	1010	0.2095	64.95	1002	0.199165	99.52	3482	0.645532	47.3	1389	0.24377
W1200		O. officinalis	68.74	1031	0.213856	64.24	992	0.197177	99.03	3033	0.562291	47.12	1518	0.266409
W1291		O. officinalis	74.95	709	0.147065	64.95	1003	0.199364	98.94	3515	0.65165	47.3	1391	0.244121
W1301		O. officinalis	78.27	1010	0.2095	64.95	1006	0.19996	99.03	3012	0.558398	47.12	1518	0.266409
W1302		O. officinalis	76.98	1102	0.228583	64.24	992	0.197177	99.03	3033	0.562291	47.21	1638	0.287469
W1308		O. officinalis	74.95	709	0.147065	64.85	784	0.155834	98.94	3535	0.655358	47.12	1518	0.266409
W1315		O. officinalis	76.98	1102	0.228583	64.24	992	0.197177	99.03	3033	0.562291	47.12	1522	0.267111
W1361		O. officinalis	74.95	709	0.147065	64.95	1006	0.19996	98.94	3464	0.642195	47.3	1391	0.244121
W1814		O. officinalis	76.98	1099	0.227961	64.24	947	0.188233	99.03	3028	0.561364	47.3	1389	0.24377
W1830		O. officinalis	78.27	1008	0.209085	64.95	1000	0.198768	99.03	3010	0.558027	47.3	1396	0.244998
W1930		O. officinalis	74.95	709	0.147065	64.24	1000	0.198768	99.03	3488	0.646644	47.3	1389	0.24377
W0008		O. australiensis	51.18	817	0.169467	66.36	980	0.194792	98.65	3373	0.625324	49.91	1237	0.217094
W1628		O. australiensis	51.18	813	0.168637	66.77	767	0.152455	83.85	3007	0.557471	49.91	1237	0.217094
W1632		O. australiensis	34.37	484	0.100394	66.77	771	0.15325	83.66	2281	0.422877	44.86	1206	0.211653
W2072		O. australiensis	34.37	484	0.100394	66.36	971	0.193003	87.72	3100	0.574713	49.91	1233	0.216392
W2082		O. australiensis	48.72	561	0.116366	66.36	980	0.194792	98.65	3369	0.624583	49.91	1236	0.216918
W2084		O. australiensis	34.37	490	0.101639	66.77	790	0.157026	87.14	3091	0.573044	49.91	1235	0.216743
W2086		O. australiensis	34.37	490	0.101639	66.36	980	0.194792	99.52	3438	0.637375	49.91	1235	0.216743
W2104		O. australiensis	34.37	517	0.107239	66.77	791	0.157225	87.14	2990	0.55432	44.86	1214	0.213057
W0654		O. brachyantha	53.64	512	0.106202	66.16	949	0.18863	99.03	3067	0.568595	57.66	1618	0.283959
W0655		O. brachyantha	53.64	553	0.114706	66.16	951	0.189028	99.03	3071	0.569336	57.66	1623	0.284837
W0656		O. brachyantha	53.64	509	0.10558	66.16	960	0.190817	99.03	3071	0.569336	57.66	1623	0.284837
W1057		O. brachyantha	53.64	509	0.10558	66.16	960	0.190817	99.03	3071	0.569336	57.66	1623	0.284837
W1401		O. brachyantha	53.64	525	0.108899	66.16	949	0.18863	99.03	3067	0.568595	57.66	1623	0.284837
W1402		O. brachyantha	53.64	548	0.113669	66.16	903	0.179487	99.03	3047	0.564887	57.66	1623	0.284837
W1403		O. brachyantha	53.64	525	0.108899	64.95	769	0.152852	99.03	3071	0.569336	45.41	1337	0.234644
W1404		O. brachyantha	53.64	512	0.106202	66.16	949	0.18863	98.94	3425	0.634965	57.66	1618	0.283959
W1405		O. brachyantha	53.64	512	0.106202	66.16	949	0.18863	99.03	3067	0.568595	57.66	1618	0.283959
W1407-B		O. brachyantha	50.86	640	0.132753	66.16	953	0.189426	98.94	3427	0.635336	57.66	1630	0.286065
W1703		O. brachyantha	50.86	640	0.132753	66.87	915	0.181872	99.03	3061	0.567482	57.66	1567	0.275009
W1705		O. brachyantha	50.86	640	0.132753	66.16	955	0.189823	99.03	3061	0.567482	57.66	1630	0.286065
W1706		O. brachyantha	50.86	634	0.131508	66.16	959	0.190618	99.03	3071	0.569336	57.66	1628	0.285714
W1708		O. brachyantha	50.86	634	0.131508	66.16	968	0.192407	99.03	3071	0.569336	57.66	1628	0.285714
W1711		O. brachyantha	58.99	504	0.104543	66.16	968	0.192407	99.03	3071	0.569336	57.66	1628	0.285714
W1712		O. brachyantha	50.86	634	0.131508	66.16	968	0.192407	99.03	3071	0.569336	57.66	1628	0.285714
IRGC101232		O. brachyantha	53.64	525	0.108899	66.16	949	0.18863	99.03	3067	0.568595	57.66	1623	0.284837
W0003		O. granulata	47.32	552	0.114499	67.98	906	0.180083	93.33	3026	0.560994	45.59	1460	0.25623
W0005		O. granulata	47.32	538	0.111595	66.57	797	0.158418	98.94	3457	0.640897	45.59	1471	0.258161
W0615		O. granulata	47.32	552	0.114499	67.98	906	0.180083	86.65	2788	0.516871	45.59	1460	0.25623
W0067B		O. granulata	47.32	540	0.11201	67.98	887	0.176307	98.94	3441	0.637931	45.59	1468	0.257634
