## Supplementary material for "Dissecting rice nonhost resistance to the wheat blast fungus": DataS11

### Sheet: SQ1-4_haplotypes
Data S11. Exonerate alignment scores and haplotype classification of SQ1–SQ4 across O. sativa and O. rufipogon accessions. For each accession, the Exonerate protein2genome alignment score and the score relative to the Nortai reference (relative score = accession score / Nortai reference score; Nortai reference scores: SQ1 = 4,821, SQ2 = 5,031, SQ3 = 5,394, and SQ4 = 5,698) are shown for each gene…
ID	Species	Population / subspecies	SQ1		SQ2		SQ3		SQ4		SQ1 haplotype	SQ2 haplotype	SQ3 haplotype	SQ4 haplotype
			Exonerate score	Relative score	Exonerate score	Relative score	Exonerate score	Relative score	Exonerate score	Relative score
Nortai	O. sativa	japonica	4821	1	5031	1	5394	1	5698	1	SQ1	SQ2	SQ3	SQ4
02428	O. sativa	japonica	4821	1	5031	1	5394	1	5698	1	SQ1	SQ2	SQ3	SQ4
Azucena	O. sativa	japonica	4821	1	5031	1	5394	1	5698	1	SQ1	SQ2	SQ3	SQ4
KETANNANGKA	O. sativa	japonica	4821	1	5031	1	5394	1	5698	1	SQ1	SQ2	SQ3	SQ4
TG14	O. sativa	japonica	4821	1	5031	1	5394	1	5698	1	SQ1	SQ2	SQ3	SQ4
TG32	O. sativa	japonica	4821	1	5031	1	5394	1	5698	1	SQ1	SQ2	SQ3	SQ4
TG65	O. sativa	japonica	4821	1	5031	1	5394	1	5698	1	SQ1	SQ2	SQ3	SQ4
GP505	O. sativa	japonica	4821	1	5031	1	5394	1	5698	1	SQ1	SQ2	SQ3	SQ4
WRC43	O. sativa	japonica	4821	1	5031	1	5394	1	5698	1	SQ1	SQ2	SQ3	SQ4
Sesia	O. sativa	japonica	4821	1	5031	1	5394	1	5698	1	SQ1	SQ2	SQ3	SQ4
W3000	O. rufipogon	Or-IIIa	4821	1	5031	1	5394	1	5698	1	SQ1	SQ2	SQ3	SQ4
W3046	O. rufipogon	Or-IIIa	4821	1	5031	1	5394	1	5698	1	SQ1	SQ2	SQ3	SQ4
TG4	O. sativa	japonica	4821	1	5031	1	5388	0.998888	5698	1	SQ1	SQ2	SQ3.hap1	SQ4
Lemont	O. sativa	japonica	4821	1	5031	1	5362	0.994067	5698	1	SQ1	SQ2	SQ3.hap5	SQ4
CGS	O. sativa	japonica	4813	0.998341	5027	0.999205	5394	1	5698	1	SQ1.hap1	SQ2.hap1	SQ3	SQ4
W1117	O. rufipogon	Or-Ia	4813	0.998	5012	0.996	5377	0.997	5691	0.999	SQ1.hap2	SQ2.hap3	SQ3.hap3	SQ4.hap2
W3033	O. rufipogon	Or-IIIa	4808	0.997	5031	1	5394	1	5694	0.999	SQ1.hap3	SQ2	SQ3	SQ4.hap1
W2321	O. rufipogon	Or-II	4808	0.997	5026	0.999	5373	0.996	5689	0.998	SQ1.hap3	SQ2.hap2	SQ3.hap4	SQ4.hap3
W3054	O. rufipogon	Or-II	4808	0.997	3998	0.795	5373	0.996	5694	0.999	SQ1.hap3	disrupted	SQ3.hap4	SQ4.hap1
J4155	O. sativa	indica	4792	0.993985	5008	0.995428	5382	0.997775	5686	0.997894	SQ1.hap4	SQ2.hap4	SQ3.hap2	SQ4.hap4
TG77	O. sativa	indica	4792	0.993985	5008	0.995428	5382	0.997775	5686	0.997894	SQ1.hap4	SQ2.hap4	SQ3.hap2	SQ4.hap4
KHAOYAIGUANG	O. sativa	indica	4792	0.993985	5008	0.995428	5382	0.997775	5686	0.997894	SQ1.hap4	SQ2.hap4	SQ3.hap2	SQ4.hap4
TG5	O. sativa	indica	4792	0.993985	5008	0.995428	5382	0.997775	5686	0.997894	SQ1.hap4	SQ2.hap4	SQ3.hap2	SQ4.hap4
W2283	O. rufipogon	Or-II	4792	0.994	5008	0.995	5382	0.998	5686	0.998	SQ1.hap4	SQ2.hap4	SQ3.hap2	SQ4.hap4
W3086	O. rufipogon	Or-IIIa	4447	0.922	4510	0.896	4335	0.804	5128	0.9	SQ1.hap5	SQ2.hap5	SQ3.hap7	SQ4.hap5
II32	O. sativa	indica	4443	0.921593	4511	0.896641	4348	0.806081	5128	0.899965	SQ1.hap6	SQ2.hap6	SQ3.hap6	SQ4.hap5
H7L31	O. sativa	indica	4443	0.921593	4511	0.896641	4348	0.806081	5128	0.899965	SQ1.hap6	SQ2.hap6	SQ3.hap6	SQ4.hap5
W0590	O. rufipogon	Or-Ia	4443	0.922	4511	0.897	4348	0.806	5128	0.9	SQ1.hap6	SQ2.hap6	SQ3.hap6	SQ4.hap5
W1292	O. rufipogon	Or-II	4443	0.922	4511	0.897	4348	0.806	5128	0.9	SQ1.hap6	SQ2.hap6	SQ3.hap6	SQ4.hap5
W2318	O. rufipogon	Or-II	4443	0.922	4511	0.897	4348	0.806	5128	0.9	SQ1.hap6	SQ2.hap6	SQ3.hap6	SQ4.hap5
W1859	O. rufipogon	Or-II	4443	0.922	4510	0.896	4348	0.806	5100	0.895	SQ1.hap6	SQ2.hap6	SQ3.hap6	disrupted
W0630	O. rufipogon	Or-Ib	4426	0.918	4493	0.893	4325	0.802	5128	0.9	SQ1.hap7	SQ2.hap7	SQ3.hap8	SQ4.hap5
GP680	O. sativa	japonica	4647	0.963908	4676	0.929437	5140	0.952911	5483	0.962267	disrupted	disrupted	disrupted	disrupted
W1726	O. rufipogon	Or-Ib	4413	0.915	4506	0.896	4326	0.802	5123	0.899	disrupted	SQ2.hap8	SQ3.hap9	SQ4.hap6
W1865	O. rufipogon	Or-Ib	4413	0.915	4506	0.896	4326	0.802	5123	0.899	disrupted	SQ2.hap8	SQ3.hap9	SQ4.hap6
