## Supplementary material for "Dissecting rice nonhost resistance to the wheat blast fungus": DataS12

### Sheet: SQ1.prot
Data S12. Representative amino acid sequences for each SQ1–SQ4 haplotype defined in Data S11. For each of the four candidate genes (SQ1–SQ4, one sheet per gene), the translated protein sequence of the Nortai reference allele and of every haplotype identified in Data S11 is given, together with the accessions carrying that haplotype. Sequences from the wild rice species O. glumaepatula (accession …
Haplotype ID	Accessions	Protein sequence
SQ1	O. sativa; "Nortai" "02428" "Azucena" "KETANNANGKA" "TG14" "TG32" "TG65" "GP505" "WRC43" "Sesia" "TG4" "Lemont" O. rufipogon; "W3000" "W3046"	MAEQAMVTADGGAMNSVIWKLTHLLADDGSLPMYWRSRIVHLKEELEGLHAFLLSLSEEERARSWMLEARDLSYRIEDILDGEVMKPDRKLADIQRFINKSMDLLLTLVDNHRHFTEGIQDPFTSPTEGIEDPFTSPTEEFQDPFTFPYWDFRFELKYPPPVSVISSAQVPSQESPVKPVGIGIMRDGLINLLKRVDNHKLRVISIVGFRGLGKKTLAKEVLGKLKEEFECTAFVKIDPRCSTNVVLRKILSEVSRRELHGKQVWEDRQLISELREFLKDKKYFITVGDVHNASSWRIIKEALPENEENSRIMTTTCINSIANTCCPHPGDFVYEMKPLTSADSKSLFPLSISGPEVPEVYNDILKMSGYAPLALISLASILAKKESTKESWEEVRSSL…
SQ1.hap1	O. sativa; "CGS"	MAEQAMVTADGGAMNSVIWKLTHLLADDGSLPMYWRSRIVHLKEELEGLHAFLLSLSEEERARSWMLEARDLSYRIEDILDGEVMKPDRKLADIQRFINKSMDLLLTLVDNHRHFTEGIQDPFTSPTEGIEDPFTSPTEEFQDPFTFPYWDFRFELKYPPPVSVISSAQVPSQESPVKPVGIGIMRDGLINLLKRVDNHKLRVISIVGFRGLGKKTLAKEVLGKLKEEFECTAFVKIDPRCSTNVVLRKILSEVSRRELHGKQVWEDRQLISELREFLKDKKYFITVGDVHNASSWRIIKEALPENEENSRIMTTTCINSIANTCCPHPGDFVYEMKPLTSADSKSLFPLSISGPEVPEVYNDILKMSGYAPLALISLASILAKKESTKESWEEVRSSL…
SQ1.hap2	O. rufipogon; "W1117"	MAEQAMVTADGGAMNSVIWKLTHLLADDGSLPMYWRSRIVHLKEELEGLHAFLLSLSEEERARSWMLEARDLSYRIEDILDGEVMKPDRKLADIQRFINKSMDLLLTLVDNHRHFTEGIQDPFTSPTEGIEDPFTSPTEEFQDPFTFPYWDFRFELKYPPPVSVISSAQVPSQESPVKPVGIGIMRDGLINLLKRVDNHKLRVISIVGFRGLGKKTLAKEVLGKLKEEFECTAFVKIDPRCSTNVVLRKILSEVSRRELHGKQVWEDRQLISELREFLKDKKYFITIGDVHNASSWRIIKEALPENEENSRIMTTTCINSIANTCCPHPGDFVYEMKPLTSADSKSLFPLSISGPEVPEVYNDILKMSGYAPLALISLASILAKKESTKESWEEVRSSL…
SQ1.hap3	O. rufipogon; "W3033"	MAEQAMVTADGGAMNSVIWKLTHLLADDGSLPMYWRSRIVHLKEELEGLHAFLLSLSEEERARSWMLEARDLSYRIEDILDGEVMKPDRKLADIQRFINKSMDLLLTLVDNHRHFTEGIQDPFTSPTEGIEDPFTSPTEEFQDPFTFPYWDFRFELKYPPPVSVISSAQVPSQESPVKPVGIGIMRDGLINLLKRVDNHKLRVISIVGFRGLGKKTLAKEVLGKLKEEFECTAFVKIDPRCSTNVVLRKILSEVSRRELHGKQVWEDRQLISELREFLKDKKYFITVGDVHNASSWRIIKEALPENEENSRIMTTTCINSIANTCCPHPGDFVYEMKPLTSADSKSLFPLSISGPEVPEVYNDILKMSGYAPLALISLASILAKKESTKESWEEVRSSL…
SQ1.hap4	O. sativa; "J4155" "TG77" "KHAOYAIGUANG" "TG5" O. rufipogon; "W2283"	MAEQAMVTADGGAMNSVIWKLTHLLADDGSLPMYWRSRIVHLKEELEGLHAFLLSLSEEERARSWMLEARDLSYRIEDILDGEVMKPDRKLADIQRFINKSMDLLLTLVDNHRHFTEGIQDPFTSPTEGIEDPFTSPTEEFQDPFTFPYWDFRFELKYPPPVSVISSAQVPSQESPVKPVGIGIMRDGLINLLKRVDNHKLRVISIVGFRGLGKKTLAKEVLGKLKEEFECTAFVKIDPRCSTNVVLRKILSEVSRRELHGKQVWEDRQLISELREFLKDKKYFITVGDVHNASSWRIIKEALPENEENSRIMTTTCINSIANTCCPHPGDFVYEMKPLTSADSKSLFPLSISGPEVPEVYNDILKMSGYAPLALISLASILAKKESTKESWEEVRSSL…
SQ1.hap5	O. rufipogon; "W3086"	MDEQAMVTADGGAMNSVLRKITNLLMLADNGSLPMDARSIIVDLKEELEGLHAFLLNLASSEESVEEERARSWMLEARDLSYRIEDILDGDVMKPDRKLADIQRFIDKSKRLLQTFVDNHRHFTEGIEDPLTSPTEGIEDPLTSPTEGIEDPFSLPYWNFRFELKYPPPVSVISSAQVPSQESPVKPVGIGIMRDGLINLLKRVDNHKLRVISIVGFRGLGKKTLAKEVLGKLKEEFECTAFVKIDPRCSTNVVLRKILSEVSRRELHGKQVWEDRQLISELREFLKDKKYFITVGDVHNASSWRIIKEALPENEENSRIMTTTCINSIANTCCPHPGDFVYEMKPLTSADSKSLFPLSISGPEVPEVYNDILKMSGYAPLALISLASILAKKESTKES…
SQ1.hap6	O. sativa; "II32" "H7L31" O. rufipogon; "W0590" "W1292" "W2318"	MDEQAMVTADGGAMNSVLRKITNLLMLADNGSLPMDARSIIVDLKEELEGLHAFLLNLASSEESVEEERARSWMLEARDLSYRIEDILDGDAMKPDRKLADIQRFIDKSKRLLQTFVDNHRHFTEGIEDPLTSPTEGIEDPLTSPTEGIEDPFSLPYWNFRFELKYPPPVSVISSAQVPSQESPVKPVGIGIMRDGLINLLKRVDNHKLRVISIVGFRGLGKKTLAKEVLGKLKEEFECTAFVKIDPRCSTNVVLRKILSEVSRRELHGKQVWEDRQLISELREFLKDKKYFITVGDVHNASSWRIIKEALPENEENSRIMTTTCINSIANTCCPHPGDFVYEMKPLTSADSKSLFPLSISGPEVPEVYNDILKMSGYAPLALISLASILAKKESTKES…
SQ1.hap7	O. rufipogon; "W0630"	MDEQAMVTADGGAMNSVLRKITNLLMLADNGSLPMDARSIIVDLKEELEGLHAFLLNLASSEESVEEERARSWMLEARDLSYRIEDILDGDVMKPDRKLADIQRFFDKSKRLLQTFVDKHRHFTEGIEDPLTSPTEGIEDPLTSPTEGIEDPFSLPYWNFRFELKYPPPVSVISSAQVPSQESPVKPVGIGIMRDGLINLLKRVDNHKLRVISIVGFRGLGKKTLAKEVLGKLKEEFECTAFVKIDPRCSTNVVLRKILSEVSRRELHGKQVWEDRQLISELREFLKDKKYFITVGDVHNASSWRIIKEALPENEENSRIMTTTCINSIANTCCPHPGDFVYEMKPLTSADSKSLFPLSISGPEVPEVYNDILKMSGYAPLALISLASILAKKESTKES…
SQ1.Oglu_W2149	O. glumaepatula; "W2149"	MAEQAMVTADGGAMNSVIWKLTHLLADDGSLPMYWRSRIVHLKEELEGLHAFLLSLSEEERARSWMLEARDLSYRIEDILDGEVMKPDRKLADIQRFINKSMDLLLTLVDNHRHFTEGIQDPFTSPTEGIEDPFTSPTEEFQDPFTFPYWDFRFELKYPPPVSVISSAQVPSQESPVKPVGIGIMRDGLINLLKRVDNHKLRVISIVGFRGLGKKTLAKEVLGKLKEEFECTAFVKIDPRCSTNVVLRKILSEVSRRELHGKQVWEDRQLISELREFLKDKKYFITVGDVHNASSWRIIKEALPENEENSRIMTTTCINSIANTCCPHPGDFVYEMKPLTSADSKSLFPLSISGPEVPEVYNDILKMSGYAPLALISLASILAKKESTKESWEEVRSSL…
SQ1.Opu_W1577	O. punctata; "W1577"	MAEQAMVTADGGAMNSVIWKLTNLPVLADGGSLPMDVRSRIVDLKEELEGVHAFLLNLSEESVEEERARSWMLEARDLSYRIEDILDGEVMKPDRKLADIQRFINKSKRLVQTFVDNHRHFTEGIEDPLMSTTVGIEDPFTSPTEGIEDPFSLPYWDFRFELKYPPPVSVVSSAQGPSQESPVKPIGIGIMRDGLINLLKKVDNHKLRVISIVGFRGLGKKTLAKEVLGKLKEEFDCTAFVKIDPKCSTKVILRKILSEVSRRELHGKQVWEDRQLISELREFLKDKKYFITVGDVHNASSWRIIKEALPENEKNSRIMTTTCINSIANTCCPHPGDIVYEMKRLTSADSKSLFPLSISGPEVLEVYNDILKISGYAPLALISLASILAKKESTKESWE…

### Sheet: SQ2.prot
Data S12. Representative amino acid sequences for each SQ1–SQ4 haplotype defined in Data S11. For each of the four candidate genes (SQ1–SQ4, one sheet per gene), the translated protein sequence of the Nortai reference allele and of every haplotype identified in Data S11 is given, together with the accessions carrying that haplotype. Sequences from the wild rice species O. glumaepatula (accession …
Haplotype ID	Accessions	Protein sequence
SQ2	O. sativa; "Nortai" "02428" "Azucena" "KETANNANGKA" "TG14" "TG32" "TG65" "GP505" "WRC43" "Sesia" "TG4" "Lemont" O. rufipogon; "W3000" "W3046" "W3033"	MNSLLEKLQGLPARREITGLIDALSATDRLLQPLVVMWEPTVQAKNWMRQVREMVYDIEDWVDDLIHRLHRDSDKEGSAIKGLVRKLPKKMGSSDIQLFSARVKAANERHNRYQLGSTSSGADADSIPANATGSSSAASASNPADATGSSSAAMASNPASSSVLEMRSLVGVDGPRDELLHLLGGEAKQVKVISMVGSAGLGKTTLATQVYGKLRRRFKCEAFVYAGRTPSVRKVLKGIFSQVNRKPPSGFVSWDEQKLILELRKFLQNKKYLVVISDVWSLRVYQVIRGALPESYVGSRIMLITCSYDLVRSFSILHDNYVFEVKPLKAADSKTLLLGRILTDSEEQYPEHLRKACDIVLERCGGMPLAILVMAGVLACTRELYKEQLESYISSEEYF…
SQ2.hap1	O. sativa; "CGS"	MNSLLEKLQGLPARREITGLIDALSATDRLLQPLVVMWEPTVQAKNWMRQVREMVYDIEDWVDDLIHRLHRDSDKEGSAIKGLVRKLPKKMGSSDIQLFSARVKAANERHNRYQLGSTSSGADADSIPANATGSSSAASASNPADATGSSSAAMASNPASSSVLEMRSLVGVDGPRDELLHLLGGEAKQVKVISMVGSAGLGKTTLATQVYGKLRRRFKCEAFVYAGRTPSVRKVLKGIFSQVNRKPPSGFVSWDEQKLILELRKFLQNKKYLVVISDVWSLRVYQVIRGALPESYVGSRIMLITCSYDLVRSFSILHDNYVFEVKPLKAADSKTLLLGRILTDSEEQYPEHLRKACDIVLERCGGMPLAILVMAGVLACTRELYKEQLESYISSEEYF…
SQ2.hap2	O. rufipogon; "W2321"	MNSLLEKLQGLPARREITGLIDALSATDRLLQPLVVMWEPTVQAKNWMRQVREMVYDIEDWVDDLIHRLHRDSDKEGSAIKGLVRKLPKKMGSSDIQLFSARVKAANERHNRYQLGSTSSGADADSIPANATGSSSAASASNPADATGSSSAAMASNPASSSVLEMRSLVGVDGPRDELLHLLGGEAKQVKVISMVGSAGLGKTTLATQVYGKLRRRFKCEAFVYAGRTPSVRKVLKGIFSQVNRKPPSGFVSWDEQKLILELRKFLQNKKYLVVISDVWSLRVYQVIRGALPESYVGSRIMLITCSYDLVRSFSILHDNYVFEVKPLKAADSKTLLLGRILTDSEEQYPEHLRKACDIVLERCGGMPLAILVMAGVLACTRELYKEQLESYISSEEYF…
SQ2.hap3	O. rufipogon; "W1117"	MNSLLEKLQGLPARREITGLIDALSATDRLLQPLVVMWEPTVQAKNWMRQVREMVYDIEDWVDDLIHRLHRDSDKEGSAIKGLVRKLPKKMGSSDIQLFSARVKAANERHNRYQLGSTSSGADADSIPANATGSSSAASASNPADATGSSSAAMASNPASSSVLEMRSLVGVDGPRDELLHLLGGEAKQVKVISMVGSAGLGKTTLATQVYGKLRRRFKCEAFVYAGRTPSVRKVLKGIFSQVNRKPPSGFVSWDEQKLILELRKFLQNKKYLVVISDVWSLRVYQVIRGALPESNVGSRIMLITCSYDLVRSFSILHDNYVFEVKPLKAADSKTLLLGRILTDSEEQYPEHLRKACDIVLERCGGMPLAILVMAGVLACTRELYKEQLESYISSEEYF…
SQ2.hap4	O. sativa; "J4155" "TG77" "KHAOYAIGUANG" "TG5" O. rufipogon; "W2283"	MNSLLEKLQGLPARREITGLIDALSATDRLLQPLVVMWEPTVQAKNWMRQVREMVYDIEDWVDDLIHRLHRDSDKEGSAIKGLVRKLPKKMGSSDIQLFSARVKAANERHNRYQLGSTSSGADADSIPANATGSSSAASASNPADATGSSSAAMASNPASSSVLEMRSLVGVDGPRDELLHLLGGEAKQVKVISMVGSAGLGKTTLATQVYGKLRRRFKCEAFVYAGRTPSVRKVLKGIFSQVNRKPPSGFVSWDEQKLILELRKFLQNKKYLVVISDVWSLRVYQVIRGALPESNVGSRIMLITCSYDLVRSFSILHDNYVFEVKPLKAADSKTLLLGRILTDSEEQYPEHLRKACDIVLERCGGMPLAILVMAGVLACTRELYEEQLESYISSEEYF…
SQ2.hap5	O. rufipogon; "W3086"	MNSLLEKLQGLPAQREITDLIGELSDTDRLLQPLVVMWEPTVQAKNWMRQVREMVYDIEDWVDDLIHRPHKDSDKEGSAIKGLVRKLKKMGSSDIQLFSARVKAANERHKRYQLGSTSGGAAADSIPANAGSSSAASASNPGDATGSSSAAMASNPASSSVLEMRSLVGMDGPRDELLHLLGGDAKQVKVISMVGSAGLGKTTLATQVYGKLRRQFKCEAFVYAGRTPSVRTVLKNTFIQVNRQPPSEVDSWDEQKLILELRKFLQNKKYLVVISDVWSLRVYQVIRGALPECDVGSRIMLTTCSYDLVRSFCMLHGNHVFEVKPLKAADSKTLLLGRILTGPEGQYPEHLRKACNIVLERCGGMPLAILVMAGVLASTREVDKEQLESYISSEEYFSS…
SQ2.hap6	O. sativa; "II32" "H7L31" O. rufipogon; "W0590" "W1292" "W2318"	MNSLLEKLQGLPAQREITDLIGELSDTDRLLQPLVVMWEPTVQAKNWMRQVREMVYDIEDWVDDLIHRPHKDSDKEGSAIKGLVRKLKKMGSSDIQLFSARVKAANERHKRYQLGSTSGGAAADSIPANAGSSSAASASNPGDATGSSSAAMASNPASSSVLEMRSLVGMDGPRDELLHLLGGDAKQVKVISMVGSAGLGKTTLATQVYGKLRRQFKCEAFVYAGRTPSVRTVLKNTFIQVNRQPPSEVDSWDEQKLILELRKFLQNKKYLVVISDVWSLRVYQVIRGALPECDVGSRIMLTTCSYDLVRSFCMLHGNHVFEVKPLKAADSKTLLLGRILTGPEGQYPEHLRKACNIVLERCGGMPLAILVMAGVLASTREVDKEQLESYISSEEYFSS…
SQ2.hap7	O. sativa; "II32" "H7L31" O. rufipogon; "W0590" "W1292" "W2318"	MNSLLEKLQGLPAQREITDLIGELSDTDRLLQPLVVMWEPTVQAKNWMRQVREMVYDIEDWVDDLIHRPHKDSDKEGSAIKGLVRKLKKMGSSDIQLFSARVKAANERHKRYQLGSISGGAAADSIPANVGSSSAASASNPGDATGSSSAAMASNPASSSVLEMRSLVGMDGPRDELLHLLGGDAKQVKVISMVGSAGLGKTTLATQVYGKLRRQFKCEAFVYAGRTPSVRTVLKNTFIQVNRQPPSEVDSWDEQKLILELRKFLQNKKYLVVISDVWSLRVYQVIRGALPECDVGSRIMLTTCSYDLVRSFCMLHGNHVFEVKPLKAADSKTLLLGRILTGPEGQYPEHLRKACNIVLERCGGMPLAILVMAGVLASTREVDKEQLESYISSEEYFSS…
SQ2.Oglu_W2149	O. glumaepatula; "W2149"	MNSLLEKLQGLPAQREITGLIGELSATDRLLQPLVVMWEPTVQAKNWMRQVREMVYDIEDWVDDLIHRPHRDSDKEGSAIKGLVRKLPKKMGSSDIQLFSARVKAANERHKRYQLGSTSSGGGAAAADSNPADATGSSSAASASNPVDATGSSSAAMASNPASSSVLEMRSLVGVDSPRDELLHLLGGEAKQVKVISMVGSAGLGKITLATQVYGKLRRRFKCEAFVYAGRTPSVRTVLKGIFSQVNRKPPSGFVSWDEQKLILELRKFLQNKKYLVVISDVWSLRVYQVIRGALPESYVGSRIMLITCSYDLVRSFSILHDNYVFEVKPLKAADSKTLLLGRILTDSEEQYPEHLRKACDIVLERCGGMPLAILVMAGVLACTRELYKEQLESYISSE…
SQ2.Opu_W1577	O. punctata; "W1577"	MNSLLEKLQGLPAQREITGLIGELNATDRFLQPLVVMWEPTVQAKNWMRQVREMAYDIEDWVDDLIHRPHRDSDKEGSAIKGLVRKLKKMGSSDIHLFSARVKAANERHERYQLGSTSSGADADSVPANATGSSSAATGSNPADATGSSSAATASNPSSSSVLEMRSLVGMDGPRDELLDLLGGEAKQVKVISMVGSAGLGKTTLATQVYGKLRRQFKCDAFVYAGRTPSVRTVLKNIFSQVNRQPPSNFGSWDEQKLILELRKFLQNKKYLVVISDVWSLRVYQVIRGALPESDVGSRIIVTTCSYDLVRSFCVLHDNHVFEVKPLKAADSKTLLLGRILTGPEGQYPEHLRKACNIVLERCGGMPLAILVMAGVLACTREVDKEKLESYISSEEYFS…

### Sheet: SQ3.prot
Data S12. Representative amino acid sequences for each SQ1–SQ4 haplotype defined in Data S11. For each of the four candidate genes (SQ1–SQ4, one sheet per gene), the translated protein sequence of the Nortai reference allele and of every haplotype identified in Data S11 is given, together with the accessions carrying that haplotype. Sequences from the wild rice species O. glumaepatula (accession …
Haplotype ID	Accessions	Protein sequence
SQ3	O. sativa; "Nortai" "02428" "Azucena" "KETANNANGKA" "TG14" "TG32" "TG65" "GP505" "WRC43" "Sesia" "CGS" "Lemont" O. rufipogon; "W3000" "W3046" "W3033"	MATILVTFIRSCIQKLNGIITDEAILILGVKDELQELQHLISMIGHFVSDAEARRIEDSAVEKWLDLIKDVIYDIDDIIDLARFKASVLLPDHRMSSRRSTACSGLSLSYRFSKSWMHHEVSVKIRSLNKRIQNISKDMVFLKLNYTQPIGGGSAWTPIKSTSLVEPLLVGKEIIHACREVVNLVLENKERMEIKVYKIAILGTGGVGKTTLAQKIFNDIKIKGRFDKHAWISVSMEYSIVSLLKEVLCHMDIPYEKDESIGELQHRLESGIRNKSFFLVMDDVWQSETWTNLLRNPLHAASTGTILVTTRLDTIALAIGVHHTHRVDLMSDSVGWELLWKSMNINEEKQVQNLRDIGIEIVHKCGGLPLAIKVISSVLATRDQTKDAWLRILEKNAWS…
SQ3.hap1	O. sativa; "TG4"	MATILVTFIRSCIQKLNGIITDEAILILGVKDELQELQHLISMIGHFVSDAEARRIEDSAVEKWLDLIKDVIYDIDDIIDLARFKASVLLPDHRMSSRRSTACSGLSLSYRFSKSWMHHEVSVKIRSLNKRIQNISKDMVFLKLNYTQPIGGGSAWTPIKSTSLVEPLLVGKEIIHACREVVNLVLENKERMEIKVYKIAILGTGGVGKTTLAQKIFNDIKIKGRFDKHAWISVSMEYSIVSLLKEVLCHMDIPYEKDESIGELQHRLESGIRNKSFFLVMDDVWQSETWTNLLRNPLHAASTGTILVTTRLDTIALAIGVHHTHRVDLMSDSVGWELLWKSMNINEEKQVQNLRDIGIEIVHKCGGLPLAIKVISSVLATRDQTKDAWLRILEKNAWS…
SQ3.hap2	O. sativa; "J4155" "TG77" "KHAOYAIGUANG" "TG5" O. rufipogon; "W2283"	MATILVTFIRSCIQKLNGIITDEAILILGVKDELQELQHLISMIGHFVSDAEARRIEDSAVEKWLDLIKDVIYDIDDIIDLARFKASVLLPDHRMSSRRSTACSGLSLSYRFSKSWMHHEVSVKIRSLNKRIQNISKDMVFLKLNYTQPIGGGSAWTPIKSTSLVEPLLVGKEIIHACREVVNLVLENKERMEIKVYKIAILGTGGVGKTTLAQKIFNDIKIKGRFDKHAWISVSMEYSIVSLLKEVLRHMDIPYEKDESIGELQHRLESGIRNKSFFLVMDDVWQSETWTNLLRNPLHAASTGTILVTTRLDTIALAIGVHHTHRVDLMSDSVGWELLWKSMNINEEKQVQNLRDIGIEIVHKCGGLPLAIKVISSVLATRDQTKDAWLRILEKNAWS…
SQ3.hap3	O. rufipogon; "W1117"	MATILVTFIRSCIQKLNGIITDEAILILGVKDELQELQHLISMIGHFVSDAEARRIENSAVEKWLDLIKDVIYDIDDIIDLARFKASVLLPDHRMSSRRSTACSGLSLSYRFSKSWMHHEVSVKIRSLNKRIQNISKDMVFLKLNYTQPIGGGSAWTPIKSTSLVEPLLVGKEIIHACREVVNLVLENKERMEIKVYKIAILGTGGVGKTTLAQKIFNDIKIKGRFDKHAWISVSMEYSIVSLLKEVLCYMDIPYEKDESIGELQHRLESGIRNKSFFLVMDDVWQSETWTNLLRNPLHAASTGTILVTTRLDTIALAIGVHHTHRVDLMSDSVGWELLWKSMNINEEKQVQNLRDIGIEIVHKCGGLPLAIKVISSVLATRDQTKDAWLRILEKNAWS…
SQ3.hap4	O. rufipogon; "W2321"	MATILVTFIRSCIQKLNGIITDEAILILGVKDELQELQHLISMIGHFVSDAEARRIEDSAVEKWLDLIKDVIYDIDDIIDLARFKASVLLPDHRMSSRRSTACSGLSLSYRFSKSWMHHEVSVKIRSLNKRIQNISKDMVFLKLNYTQPIGGGSAWTPIKSTSLVEPLLVGKEIIHACREVVNLVLENKERMEIKVYKIAILGTGGVGKTTLAQKIFNDIKIKGRFDKHAWISVSMEYSIVSLLKEVLRHMDIPYEKDESIGELQHRLESGIRNKSFFLVMDDVWQSETWTNLLRNPLHAASTGTILVTTRLDTIALAIGVHHTHRVDLMSDSVGWELLWKSMNINEEKQVQNLRDIGIEIVHKCGGLPLAIKVISSVLATRDQTKDAWLRILEKNAWS…
SQ3.hap5	O. sativa; "Lemont"	MATILVTFIRSCIQKLNGIITDEAILILGVKDELQELQHLISMIGHFVSDAEARRIEDSAVEKWLDLIKDVIYDIDDIIDLARFKASVLLPDHRMSSRRSTACSGLSLSYRFSKSWMHHEVSVKIRSLNKRIQNISKDMVFLKLIYTQPIGGGSAWTPIKSTSLVEPLLVGKEIIHACREVVNLVLENKERMEIKVYKIAILGTGGVGKTTLAQKIFNDIKIKGRFDKHAWISVSMEYSIVSLLKEVLCHMDIPYEKDESIGELQHRLESGIRNKSFFLVMDDVWQSETWTNLLRNPLHAASTGTILVTTRLDTIALAIGVHHTHRVDLMSDSLGWELLWKSMNINEEKQVQNLRDIGIEIVHKCGGLPLAIKVISSVLATRDQTKDAWIRILEKNAWS…
SQ3.hap6	O. sativa; "II32" "H7L31" O. rufipogon; "W0590" "W1292" "W2318"	MATIVDTLVGSCINKLQAIITESTILSLAVTYELRELQDRTYIIASFLNDAEARSMEDSSVENWLDQLRDVMYDVDDIIDLVRSPCDRLVSSRKPTACSGLSLSFCFSKSWNHKVAVKLRSLNNKIENILRHSVILKLNHTQPIGDGSVWTPMKSSSLVEPKIVGKEIIYACRKLVDLVLANKERKEGKFYKIAIVGTGGVGKTTLAQKVFNDKNIEGRFNKLVWVCVSQEYSMASLLRQVLRSMEIPYKQDESVVELQHRLESGITNKSFFLVMDDVWHSEAWTDLLRIPLHAASTGIILVTTRVNTIAQQIGVDHTHKVDLMSDDVGWELLWKSMNIHEEKQVQNLRDIGIEIVHKCGGLPLAIRVIARVLASKDQTENEWKRILQENAWSMSKLPR…
SQ3.hap7	O. rufipogon; "W3086"	MATIVDTLVGSCINKLQAIITESTILSLAVTYELRELQDRTYIIASFLNDAEARSMEDSSVENWLDQLRDVMYDVDDIIDLVRSPCDRLVSSRKPTACSGLSLSFCFSKSWNHKVAVKLRSLNNKIENILRHSVILKLNHTQPIGDGSVWTPMESSSLVEPKIVGKEIIYACRKLVDLVLANKERKEGKFYKIAIVGTGGVGKTTLAQKVFNDKNIEGRFNKLVWVCVSQEYSMASLLRQVLRSMEIPCKQDESVVELQHRLESGITNKSFFLVMDDVWHSEAWTDLLRIPLHAASTGIILVTTRVNTIAQQIGVDHTHKVDLMSDDVGWELLWKSMNIHEEKQVQNLRDIGIEIVHKCGGLPLAIRVIARVLASKDQTENEWKRILQENAWSMSKLPR…
SQ3.Oglu_W2149	O. glumaepatula; "W2149"	MATILFTFIGSCIQKLNGIITDEAILILGVKDELQELQHLISTIGHFVSDAEARRIEDSAVQKWLDLIKDVMYDIDDIIDLARFKASVLLPDHRMSSRRSTACNGLSLSYRFSKSWMHYEVSVKIRSLNKRIQNISKDMVFIKLNYTQPIGGGSAWTPKKSSNLVEPCLVGKEIIHACREVVNLVLENKERMEIKVYKIAILGTGGVGKTTLAQKIFNDTKIKGRFDKHVWISVSMEYSIVSVLKEVLRYMEIPYEKDESIGELQHRLESGIRNKSFFLVMDDVWHSEAWTNLLRNPLHAASTGTILVTTRLDTIALEIGVDHTHRVDLMSDSVGWELLWRSMHINEEKQVQNLRDIGIEIVHKCGGLPLAIKVISRVLATLDQTKDAWLRILEKNAWS…
SQ3.Opu_W1577	O. punctata; "W1577"	MATIVDPLVGSCINKLQAIITESAILRLAVTDELKELEKRTCHIRSFLNDAEARSMENSAVRNWLYQVKDVMYDVDDIMDLVRSPCDRVVSSRKPTACSGLSLSFCFSKSWNHKVAVKLRSLNKKIENILRDIAVLQLIHTQRIGDGSVWTPRQSSSLVEPNIVGKEIIHACRNLVDLVLANKERKEGEFYKIAILGTGGVGKTTLAQKVFNDKNLKGRFNKLVWVCVSQEYSMASLLRQVLLSLGIPCKQDESVVELQHRLESDIRNKSFFLVMDDVWHSEAWTNLLRIPLRAASTGIILVTTRLDTIAREIGVDYTHRVDLMSDGVGWELLWRSMNINEEKQVQNLRDIGIKIVHKCGGLPLAIRVIASVLATRDQTENEWRRILRDNAWSMSQLPQ…

### Sheet: SQ4.prot
Data S12. Representative amino acid sequences for each SQ1–SQ4 haplotype defined in Data S11. For each of the four candidate genes (SQ1–SQ4, one sheet per gene), the translated protein sequence of the Nortai reference allele and of every haplotype identified in Data S11 is given, together with the accessions carrying that haplotype. Sequences from the wild rice species O. glumaepatula (accession …
Haplotype ID	Accessions	Protein sequence
SQ4	O. sativa; "Nortai" "02428" "Azucena" "KETANNANGKA" "TG14" "TG32" "TG65" "GP505" "WRC43" "Sesia" "CGS" "TG4" "Lemont" O. rufipogon; "W3000" "W3046"	MELVVGASQATMKAILGKLGDLLAREYAVVRGVRGDIQYINDELASMQAFLVNLGAAGGDDHDAQTRDWMKQVRDIAYDIEDCIDDLIRRLPDDPRASGCLAKIRMSIRELWTCCTRRDIAGEIADLKNRAQHVGERRTRYGVKNPESSGSGTAGRSIGFDVAEDQLATTQLIGTKEPVGMDNNKELDKWVTDTNEKMGVLSIFGFGGVGKTTIAKALYHKYGDRFDRRAVVTVSQGSDVDAVLKNILNQVKPLATNHGQEVSHAAISKARHNFLKIILCPVKLCSRNLKQKGGNDVRSLEEKDQVVRTCDIEQQDINVRDGSRGNDSAHKLNRVMERIHSRNLRSSSIHEGRGDRGSLEQKNQLMQWPHSHYVGNKRDSGSNNGQGNSEEKTFIALFK…
SQ4.hap1	O. rufipogon; "W3033"	MELVVGASQATMKAILGKLGDLLAREYAVVRGVRGDIQYINDELASMQAFLVNLGAAGGDDHDAQTRDWMKQVRDIAYDIEDCIDDLIRRLPDDPRASGCLAKIRMSIRELWTCCTRRDIAGEIADLKNRAQHVGERRTRYGVKNPESSGSGTAGRSIGFDAAEDQLATTQLIGTKEPVGMDNNKELDKWVTDTNEKMGVLSIFGFGGVGKTTIAKALYHKYGDRFDRRAVVTVSQGSDVDAVLKNILNQVKPLATNHGQEVSHAAISKARHNFLKIILCPVKLCSRNLKQKGGNDVRSLEEKDQVVRTCDIEQQDINVRDGSRGNDSAHKLNRVMERIHSRNLRSSSIHEGRGDRGSLEQKNQLMQWPHSHYVGNKRDSGSNNGQGNSEEKTFIALFK…
SQ4.hap2	O. rufipogon; "W1117"	MELVVGASQATMKAILGKLGDLLAREYAVVRGVRGDIQYINDELASMQAFLVNLGAAGGDDHDAQTRDWMKQVRDIAYDIEDCIDDLIRRLPDDPRASGCLAKIRMSIRELWTCCTRRDIAGEIADLKNRAQHVGERRTRYGVKNPESSGSGTAGRSIGFDAAEDQLATTQLIGTKEPVGMDNNKELDKWVTDTNEKMGVLSIFGFGGVGKTTIAKALYHKYGDRFDRRAVVTVSQGSDVDAVLKNILNQVKPLATNHGQEVSHAAISKARHNFLKIILCPVKLCSRNLKQKGGNDVRSLEEKDQVVRTCDIEQQDINVRDGSRGNDSAHKLNRVMERIHSRNLRSSSIHEGRGDRGSLEQKNQLMQWPHSHYVGNKRDSGSNNGQGNSEEKTFIALFK…
SQ4.hap3	O. rufipogon; "W2321"	MELVVGASQATMKAILGKLGDLLAREYAVVRGVRGDIQYINDELASMQAFLVSLGAAGGDDHDAQTRDWMKQVRDIAYDIEDCIDDLIRRLPDDPRASGCLAKIRMSIRELWTCCTRRDIAGEIADLKNRAQHVGERRTRYGVKNPESSGSGTAGRSIGFDAAEDQLATTQLIGTKEPVGMDNNKELDKWVTDTNEKMGVLSIFGFGGVGKTTIAKALYHKYGDRFDRRAVVTVSQGSDVDAVLKNILNQVKPLATNHGQEVSHAAISKARHNFLKIILCPVKLCSRNLKQKGGNDVRSLEEKDQVVRTCDIEQQDINVRDGSRGNDSAHKLNRVMERIHSRNLRSSSIHEGRGDRGSLEQKNQLMQWPHSHYVGNKRDSGSNNGQGNSEEKTFIALFK…
SQ4.hap4	O. sativa; "J4155" "TG77" "KHAOYAIGUANG" "TG5" O. rufipogon; "W2283"	MELVVGASQATMKAILGKLGDLLAREYAVVRGVRGDIQYINDELASMQAFLVNLGAAGGDDHDAQTRDWMKQVRDIAYDIEDCIDDLIRRLPDDPRASGCLAKIRMSIRELWTCCTRRDIAGEIADLKNRAQHVGERRTRYGVKNPESSGSGTAGRSIGFDAAEDQLATTQLIGTKEPVGMDNNKELDKWVTDTNEKMGVLSIFGFGGVGKTTIAKALYHKYGDRFDRRAVVTVSQGSDVDAVLKNILNQVKPLATNHGQEVSHAAISKARHNFLKIILCPVKLCSRNLKQKGGNDVRSLEEKDQVVRTCDIEQQDINVRDGSRGNDSAHKLNRVMERIHSRNLRSSSIHEGRGDRGSLEQKNQLMQWPHSHYVGNKRDSGSNNGQGNSEEKTFIALFK…
SQ4.hap5	O. sativa; "II32" "H7L31" O. rufipogon; "W0590" "W1292" "W2318" "W3086" "W0630"	MELVVGASQATMKAILGKLGDLLAREYAVVRGVRGDIQYINDELASMQAFLVNLGAAGGDDHDAQTRDWMKQVRDIAYDIEDCIDDLIRRLPDDPRASGCLAKIRMSIRELWTCCTRRDIAGEIADLKNRAQHVGERRTRYGVKNPESSGSGTAGRSIGFDAAEDQLATAQLIGTKEPVGMDNNKELDKWVTDTNEETGVLSISGFGGVGKTTIAKALYHKYGDQFDRRAVVTVSQGSDVDAVLKDILDQVKPHTTNHKQEVSHGTISNARHNFLKIILCPVKLCFRDLKQRGGNNIGSLEEKDQVVRTCDIEQQDINVRDGSRSNYSAHRLNRIHSNLGSRSVHKGRGDRGSLEEKNQLMQWTHSYYVGDKRDSGSNNGQGNSEEKTFIALFRNTLVQ…
SQ4.Oglu_W2149	O. glumaepatula; "W2149"	MELVVGASQATMKAILGKLGDLLAREYAVVRGVRGDIQYINDELASMQAFLVNLGAAGGDDHDAQTRDWMKQVRDIAYDIEDCIDDLIRRLPDDPRASGCLAKIRMSIRELWTCCTRRDIAGEIADLKNRAQHVGERRTRYGVKNPESSGSGTAGRSIGFDAAEDQLATTQLIGTKEPVGMDNNKELDKWVTDTNEKMGVLSIFGFGGVGKTTIAKALYHKYGDRFDRRAVVTVSQGSDVDAVLKNILNQVKPLATNHGQEVSHAAISKARHNFLKIILCPVKLCSRNLKQKGGNDVRSLEEKDQVVRTCDIEQQDINVRDGSRGNDSAHKLNRVMERIHSRNLRSSSIHEGRGDRGSLEQKNQLMQWPHSHYVGNKRDSGSNNGQGNSEEKTFIALFK…
SQ4.Opu_W1577	O. punctata; "W1577"	MELVVGASQATMKAILGKLGDLLAREYAVVRGVRGDIQYINDELASMQAFLVNLGASGADDHDAQTRDWMKQVRDIAYDIEDCIDDLIRRLPDDPRASGCLANIRMRIRELWTCCTRRDIAGEIADLKNRAQHVGERRTRYGVKNPESGGSGATRRSIGFDAAEDQLATAQLIGTKEPVGMDNNKELVEWLTDTNEETGVLSISGFGGVGKTTIAKALYHKYGDQFDRRAVVTVSQGSDVDTVLKDILDQVKPHATNHEQEVSRGAISNARNNFLKIISCPVKLCFRDLKQRGGNDVGSLEEKSQVVRTCDIEQQDINVRDGSRGNDSAYKLNRIHSRNLGSSSAHEGRGDRGSLEEKNQLMQWTHSYYAGNKRDSGSNNDEGNSEGKTFIALFRNTLV…
