## Supplementary material for "Dissecting rice nonhost resistance to the wheat blast fungus": DataS13

### Sheet: Sheet1
Data S13. Summary statistics for the Nanopore-based de novo genome assemblies of the wild Oryza accessions W2149 (O. glumaepatula) and W1577 (O. punctata). Genomic DNA was sequenced using Oxford Nanopore R9.4.1 flow cell chemistry and basecalled using Dorado v0.9.0 with the dna_r9.4.1_e8_sup@v3.6 super-accuracy model (minimum q-score 8). Long reads were error-corrected using Ratatosk (Holley et a…
Accession	Number of contigs (≥ 1 Mb)	Total length of contigs ≥ 1 Mb (bp)	Complete BUSCOs (%)
W2149	24	394811900	98.5
W1577	21	431503704	98.3
