## Supplementary material for "Dissecting rice nonhost resistance to the wheat blast fungus": DataS14

### Sheet: Metadata for 65 MT isolates
Data S14. Metadata for 65 M. oryzae pathotype Triticum (MT) isolates used for SNP-based phylogenetic analysis and copy-number estimation (Fig. 4A). Columns indicate isolate ID, host species, year of collection, geographic origin (country), sequence data accession, and source reference.
Isolate ID	Host	Year of collection	Country	sequence data accession	Reference	BioProject
37	Triticum aestivum	2012	Brazil	SRX1819514	Islam et al. (2016)	PRJNA324432
117	Triticum aestivum	2012	Brazil	SRX1819516	Islam et al. (2016)	PRJNA324432
053i	Triticum aestivum	2012	Brazil	SRX1819515	Islam et al. (2016)	PRJNA324432
12.1.037	Triticum aestivum	2012	Brazil	SRR14119026	Islam et al. (2016)	PRJNA324432
12.1.181	Triticum aestivum	2012	Brazil	SRR14119024	Islam et al. (2016)	PRJNA324432
B71	Triticum aestivum	2012	Bolivia	SRR6232156	Peng et al. (2019)	PRJNA355407
Br108.1	Triticum aestivum	1992	Brazil	DRR413385	Asuke et al. (2023)	PRJDB14584
Br115.12	Triticum aestivum	1992	Brazil	DRR413387	Asuke et al. (2023)	PRJDB14584
Br115.7	Triticum aestivum	1992	Brazil	DRR413386	Asuke et al. (2023)	PRJDB14584
Br116.5	Triticum aestivum	1992	Brazil	DRR079310	Inoue et al. (2017)	PRJDB5385
Br118.2	Triticum aestivum	1992	Brazil	DRR079311	Inoue et al. (2017)	PRJDB5385
Br126.1	Triticum aestivum	1992	Brazil	DRR413388	Asuke et al. (2023)	PRJDB14584
Br127.1	Triticum aestivum	1992	Brazil	DRR413389	Asuke et al. (2023)	PRJDB14584
Br127.11	Triticum aestivum	1992	Brazil	DRR413390	Asuke et al. (2023)	PRJDB14584
Br130.8	Triticum aestivum	1992	Brazil	DRR413391	Asuke et al. (2023)	PRJDB14584
Br130.9	Triticum aestivum	1992	Brazil	DRR413392	Asuke et al. (2023)	PRJDB14584
Br2	Triticum aestivum	1990	Brazil	DRR413378	Asuke et al. (2023)	PRJDB14584
Br3	Triticum aestivum	1990	Brazil	DRR413379	Asuke et al. (2023)	PRJDB14584
Br46	Triticum aestivum	1990	Brazil	DRR413382	Asuke et al. (2023)	PRJDB14584
Br48	Triticum aestivum	1990	Brazil	DRR059887	Yoshida et al. (2016)	PRJDB4326
Br49	Triticum aestivum	1990	Brazil	DRR413383	Asuke et al. (2023)	PRJDB14584
Br5	Triticum aestivum	1990	Brazil	DRR413380	Asuke et al. (2023)	PRJDB14584
Br50	Triticum aestivum	1990	Brazil	DRR413384	Asuke et al. (2023)	PRJDB14584
Br8	Triticum aestivum	1990	Brazil	DRR413381	Asuke et al. (2023)	PRJDB14584
BTBa-B1	Hordeum vulgare	2016	Bangladesh	ERR2061608	Were et al. (2021)	PRJEB22035
BTBa-B2	Hordeum vulgare	2016	Bangladesh	ERR2061609	Were et al. (2021)	PRJEB22035
BTGP-6e	Triticum aestivum	2017	Bangladesh	ERR2061610	Were et al. (2021)	PRJEB22035
BTGP-6f	Triticum aestivum	2017	Bangladesh	ERR2061612	Were et al. (2021)	PRJEB22035
BTGP-6g	Triticum aestivum	2017	Bangladesh	ERR2061613	Were et al. (2021)	PRJEB22035
BTGP-6h	Triticum aestivum	2017	Bangladesh	ERR2061614	Were et al. (2021)	PRJEB22035
BTGP1-b	Triticum aestivum	2017	Bangladesh	ERR2061611	Were et al. (2021)	PRJEB22035
BTJP4-1	Triticum aestivum	2016	Bangladesh	ERR2061615	Were et al. (2021)	PRJEB22035
BTJP4-11	Triticum aestivum	2016	Bangladesh	ERR2061619	Were et al. (2021)	PRJEB22035
BTJP4-12	Triticum aestivum	2016	Bangladesh	ERR2061620	Were et al. (2021)	PRJEB22035
BTJP4-15	Triticum aestivum	2016	Bangladesh	ERR2188722	Were et al. (2021)	PRJEB22035
BTJP4-16	Triticum aestivum	2016	Bangladesh	ERR2061621	Were et al. (2021)	PRJEB22035
BTJP4-18	Triticum aestivum	2016	Bangladesh	ERR2061622	Were et al. (2021)	PRJEB22035
BTJP4-2	Triticum aestivum	2016	Bangladesh	ERR2188723	Were et al. (2021)	PRJEB22035
BTJP4-3	Triticum aestivum	2016	Bangladesh	ERR2061616	Were et al. (2021)	PRJEB22035
BTJP4-5	Triticum aestivum	2016	Bangladesh	ERR2061617	Were et al. (2021)	PRJEB22035
BTJP4-6	Triticum aestivum	2016	Bangladesh	ERR2061618	Were et al. (2021)	PRJEB22035
BTJP4-9	Triticum aestivum	2016	Bangladesh	ERR2188724	Were et al. (2021)	PRJEB22035
BTMP-S13-1	Triticum aestivum	2016	Bangladesh	ERR2061623	Were et al. (2021)	PRJEB22035
BTMP-S13-2	Triticum aestivum	2016	Bangladesh	ERR2061624	Were et al. (2021)	PRJEB22035
PY05003	Triticum aestivum	2005	Brazil	ERR1448257	Islam et al. (2016)	PRJEB14371
PY05033	Triticum aestivum	2005	Brazil	ERR1448258	Islam et al. (2016)	PRJEB14371
PY05035	Triticum aestivum	2005	Brazil	ERR1448268	Islam et al. (2016)	PRJEB14371
PY06045	Triticum aestivum	2006	Brazil	ERR1448269	Islam et al. (2016)	PRJEB14371
PY06047	Triticum aestivum	2006	Brazil	ERR1448261	Islam et al. (2016)	PRJEB14371
PY0925	Triticum aestivum	2009	Brazil	ERR1448263	Islam et al. (2016)	PRJEB14371
PY25.1	Triticum aestivum	2007	Brazil	ERR1448264	Islam et al. (2016)	PRJEB14371
PY36.1	Triticum aestivum	2007	Brazil	ERR1448266	Islam et al. (2016)	PRJEB14371
ZMW18-06	Triticum aestivum	2018	Zambia	ERR5525603	Tembo et al. (2021)	PRJEB43836
ZMW18-08	Triticum aestivum	2018	Zambia	ERR5525605	Tembo et al. (2021)	PRJEB43836
ZMW18-10	Triticum aestivum	2018	Zambia	ERR5525607	Tembo et al. (2021)	PRJEB43836
ZMW18-11	Triticum aestivum	2018	Zambia	ERR5525608	Tembo et al. (2021)	PRJEB43836
ZMW19-09	Triticum aestivum	2019	Zambia	ERR5525606	Tembo et al. (2021)	PRJEB43836
ZMW19-13	Triticum aestivum	2019	Zambia	ERR5525609	Tembo et al. (2021)	PRJEB43836
ZMW19-17	Triticum aestivum	2019	Zambia	ERR5525613	Tembo et al. (2021)	PRJEB43836
ZMW20-03	Triticum aestivum	2020	Zambia	ERR5525601	Tembo et al. (2021)	PRJEB43836
ZMW20-04	Triticum aestivum	2020	Zambia	ERR5525602	Tembo et al. (2021)	PRJEB43836
ZMW20-07	Triticum aestivum	2020	Zambia	ERR5525604	Tembo et al. (2021)	PRJEB43836
ZMW20-14	Triticum aestivum	2020	Zambia	ERR5525610	Tembo et al. (2021)	PRJEB43836
ZMW20-15	Triticum aestivum	2020	Zambia	ERR5525611	Tembo et al. (2021)	PRJEB43836
ZMW20-16	Triticum aestivum	2020	Zambia	ERR5525612	Tembo et al. (2021)	PRJEB43836
