## Supplementary material for "Dissecting rice nonhost resistance to the wheat blast fungus": DataS15

### Sheet: CN estimates
Data S15. Copy-number estimates of eTO1, eTO2, eTO5, eTO16, eTO24, and eTO31 across 65 M. oryzae pathotype Triticum (MT) isolates. Country and year of collection are provided for each isolate. Copy number was estimated for each eTO locus by normalizing its mean CDS read depth to the median read depth across 3,696 single-copy BUSCO genes from the sordariomycetes-odb10 lineage in each isolate. For …
Isolate	Country	Year of collection	BUSCO median depth	eTO1		eTO2		eTO5		eTO16		eTO24		eTO31
				Read depth	CN estimate	Read depth	CN estimate	Read depth	CN estimate	Read depth	CN estimate	Read depth	CN estimate	Read depth	CN estimate
Br2	Brazil	1990	38.3	39.41	1.02898	44.92	1.17285	41.88	1.09347	55.59	1.45144	67.24	1.75561	71.35	1.86292
Br3	Brazil	1990	33.01	261.6	7.92487	33.44	1.01303	43.19	1.30839	45.28	1.37171	47.84	1.44926	38.56	1.16813
Br46	Brazil	1990	49.43	65.64	1.32794	49.36	0.998584	59.12	1.19603	82.04	1.65972	73.79	1.49282	77.87	1.57536
Br48	Brazil	1990	71.12	62.88	0.884139	43.78	0.615579	77.96	1.09618	96.54	1.35742	95.28	1.33971	97.1	1.3653
Br49	Brazil	1990	38.99	51.51	1.32111	54.78	1.40498	44.72	1.14696	63.26	1.62247	49.59	1.27186	65.69	1.68479
Br5	Brazil	1990	47.54	73.27	1.54123	59.33	1.248	52.28	1.09971	72.57	1.5265	68.67	1.44447	72.85	1.53239
Br50	Brazil	1990	33.67	31.85	0.945946	44.35	1.3172	46.31	1.37541	45.44	1.34957	39.86	1.18384	45.51	1.35165
Br8	Brazil	1990	33.47	49.12	1.46758	44.61	1.33284	41.52	1.24051	53.49	1.59815	54.67	1.6334	54.9	1.64027
Br108.1	Brazil	1992	41.46	54.7	1.31934	54.92	1.32465	49.88	1.20309	50.13	1.20912	48.87	1.17873	58.67	1.4151
Br115.12	Brazil	1992	39.52	51.59	1.30541	46.41	1.17434	48.7	1.23229	40.15	1.01594	49.83	1.26088	59.17	1.49722
Br115.7	Brazil	1992	38.86	48.89	1.25811	51.56	1.32681	48.78	1.25528	52.71	1.35641	59.33	1.52676	54.19	1.39449
Br116.5	Brazil	1992	29.24	25.34	0.866621	10.35	0.353967	26.83	0.917579	8.2	0.280438	31.87	1.08995	0.62	0.0212038
Br118.2	Brazil	1992	22.94	20.93	0.91238	15.77	0.687446	25.76	1.12293	8.67	0.377942	23.04	1.00436	2.63	0.114647
Br126.1	Brazil	1992	42.69	46.36	1.08597	45.12	1.05692	59.39	1.39119	70.58	1.65331	64.67	1.51487	64.82	1.51839
Br127.1	Brazil	1992	51.29	79.11	1.54241	53.66	1.04621	53.61	1.04523	55.33	1.07877	65.68	1.28056	51.64	1.00682
Br127.11	Brazil	1992	45.19	52.96	1.17194	46.64	1.03209	45.69	1.01106	48.41	1.07125	46.4	1.02678	41.94	0.928081
Br130.8	Brazil	1992	57.115	66.85	1.17045	68.65	1.20196	55.85	0.977852	60.38	1.05717	69.83	1.22262	62.75	1.09866
Br130.9	Brazil	1992	46.26	41.24	0.891483	47.61	1.02918	0	0	0	0	38.6	0.834414	0	0
PY05003	Brazil	2005	28.32	33.14	1.1702	35.71	1.26095	85.64	3.02401	33.16	1.1709	24.85	0.877472	34.52	1.21893
PY05033	Brazil	2005	73.24	87.75	1.19812	68.8	0.939377	500.49	6.83356	100.58	1.37329	84.39	1.15224	95.44	1.30311
PY05035	Brazil	2005	44.43	43.17	0.971641	54.47	1.22597	228.12	5.13437	48.87	1.09993	51.74	1.16453	44.64	1.00473
PY06045	Brazil	2006	81.47	79.37	0.974224	85.16	1.04529	95.89	1.177	0	0	84.07	1.03191	0	0
PY06047	Brazil	2006	26.76	25.4	0.949178	27.74	1.03662	28.43	1.06241	30.81	1.15135	22.01	0.822496	26.6	0.994021
PY25.1	Brazil	2007	35.82	89.1	2.48744	28.17	0.786432	76.85	2.14545	0	0	35.78	0.998883	0	0
PY36.1	Brazil	2007	116.825	129.35	1.10721	106.97	0.915643	119.81	1.02555	124.85	1.06869	118.86	1.01742	126.31	1.08119
PY0925	Brazil	2009	98.505	105.09	1.06685	112.88	1.14593	300.09	3.04644	105.44	1.0704	111.82	1.13517	113.63	1.15355
B71	Bolivia	2012	105.785	293.12	2.7709	122.41	1.15716	249.11	2.35487	146.82	1.38791	150.28	1.42062	158.77	1.50087
053i	Brazil	2012	78.465	96.48	1.22959	85	1.08329	189.32	2.4128	90.54	1.15389	84.91	1.08214	87.54	1.11566
117	Brazil	2012	87.64	103.76	1.18393	101.47	1.1578	198.87	2.26917	118.81	1.35566	108.55	1.23859	125.83	1.43576
12.1.037	Brazil	2012	26.16	32.57	1.24503	28.87	1.10359	58.67	2.24274	35.4	1.35321	32.77	1.25268	39.74	1.51911
12.1.181	Brazil	2012	27.295	62.53	2.2909	30.87	1.13098	101.57	3.72119	0.05	0.00183184	28.33	1.03792	0	0
37	Brazil	2012	90.28	103.02	1.14112	102.49	1.13525	219.24	2.42844	112.52	1.24634	95.39	1.0566	111.04	1.22995
BTBa-B1	Bangladesh	2016	95.52	196	2.05193	96.9	1.01445	187.46	1.96252	0	0	114.32	1.19682	0	0
BTBa-B2	Bangladesh	2016	115.77	290.4	2.50842	112.64	0.972964	250.44	2.16325	0	0	124.09	1.07187	0	0
BTJP4-1	Bangladesh	2016	109.69	239.5	2.18343	101.03	0.92105	348.65	3.1785	0	0	153.68	1.40104	0	0
BTJP4-11	Bangladesh	2016	134.36	286	2.12861	132.09	0.983105	243.67	1.81356	0	0	162.84	1.21197	0	0
BTJP4-12	Bangladesh	2016	206.61	398.18	1.92721	213.63	1.03398	360.52	1.74493	0	0	228.11	1.10406	0	0
BTJP4-15	Bangladesh	2016	164.605	248.68	1.51077	104.02	0.631937	251.89	1.53027	0	0	133.16	0.808967	0	0
BTJP4-16	Bangladesh	2016	176.625	353.21	1.99977	154.78	0.87632	317.99	1.80037	0	0	195.76	1.10834	0	0
BTJP4-18	Bangladesh	2016	125.57	232.31	1.85004	107.08	0.852751	208.17	1.6578	0	0	144.89	1.15386	0	0
BTJP4-2	Bangladesh	2016	106.655	193.34	1.81276	84.05	0.788055	188.11	1.76372	0	0	111.7	1.0473	0	0
BTJP4-3	Bangladesh	2016	174.88	426.35	2.43796	168.77	0.965062	410.69	2.34841	0	0	175.52	1.00366	0	0
BTJP4-5	Bangladesh	2016	101.605	229.2	2.25579	106.54	1.04857	322.27	3.17179	0	0	133.21	1.31106	0	0
BTJP4-6	Bangladesh	2016	136.46	258.25	1.8925	126.66	0.928184	386.68	2.83365	0	0	174.3	1.2773	0	0
BTJP4-9	Bangladesh	2016	239.76	352.46	1.47005	135.78	0.566316	615.51	2.56719	0	0	207.59	0.865824	0	0
BTMP-S13-1	Bangladesh	2016	105.61	216.05	2.04573	92.83	0.878989	114.06	1.08001	0	0	117.34	1.11107	0	0
BTMP-S13-2	Bangladesh	2016	280.135	542.24	1.93564	242.05	0.864048	440.96	1.5741	0	0	304.97	1.08865	0	0
BTGP-6e	Bangladesh	2017	138.15	273.49	1.97966	124.01	0.897647	251.96	1.82381	0	0	169.18	1.22461	0	0
BTGP-6f	Bangladesh	2017	112.76	202.41	1.79505	101.86	0.903335	206.47	1.83106	0	0	118.36	1.04966	0	0
BTGP-6g	Bangladesh	2017	168.99	317.62	1.87952	144.96	0.857802	305.39	1.80715	0	0	176.93	1.04699	0	0
BTGP-6h	Bangladesh	2017	182.74	365.74	2.00142	160.97	0.880869	329.09	1.80086	0	0	210.18	1.15016	0	0
BTGP1-b	Bangladesh	2017	150.55	292.64	1.94381	145.63	0.96732	281.01	1.86656	0	0	167.07	1.10973	0	0
ZMW18-06	Zambia	2018	44	169.66	3.85591	40.25	0.914773	148.7	3.37955	41.13	0.934773	57.42	1.305	48.73	1.1075
ZMW18-08	Zambia	2018	47.855	168.58	3.52272	41.89	0.875353	148.91	3.11169	44.43	0.92843	50.85	1.06258	33.41	0.698151
ZMW18-10	Zambia	2018	47.885	118.51	2.47489	56.39	1.17761	98.91	2.06557	46.95	0.980474	46.06	0.961888	42.49	0.887334
ZMW18-11	Zambia	2018	45.38	111.33	2.45328	44.92	0.989863	115.94	2.55487	47.3	1.04231	50.16	1.10533	44.43	0.979066
ZMW19-09	Zambia	2019	44.84	216.69	4.83252	48.3	1.07716	144.98	3.23327	33.65	0.750446	46.42	1.03524	39.99	0.891838
ZMW19-13	Zambia	2019	43.37	101.28	2.33525	53.32	1.22942	88.44	2.0392	47.53	1.09592	43.51	1.00323	49.8	1.14826
ZMW19-17	Zambia	2019	48.51	136.31	2.80994	54.94	1.13255	123.47	2.54525	47.6	0.981241	51.29	1.05731	44.58	0.918986
ZMW20-03	Zambia	2020	39.46	108.05	2.73822	37.26	0.944247	108.84	2.75824	36.83	0.93335	44.88	1.13735	1.54	0.0390269
ZMW20-04	Zambia	2020	40.29	101.89	2.52892	37.47	0.930007	115.23	2.86001	38.19	0.947878	46.52	1.15463	38.61	0.958302
ZMW20-07	Zambia	2020	42.77	178.73	4.17886	44.41	1.03834	159.11	3.72013	45.43	1.06219	58	1.35609	51.14	1.1957
ZMW20-14	Zambia	2020	40.8	122.44	3.00098	32.27	0.790931	119.85	2.9375	42.02	1.0299	41.74	1.02304	33.3	0.816176
ZMW20-15	Zambia	2020	43.03	112.45	2.61329	44.43	1.03254	133.87	3.11109	40.74	0.946781	53.67	1.24727	57.36	1.33302
ZMW20-16	Zambia	2020	42.11	117.53	2.79102	52.26	1.24104	116.73	2.77203	43.89	1.04227	66.48	1.57872	33.24	0.789361
