## Supplementary material for "Dissecting rice nonhost resistance to the wheat blast fungus": DataS16

### Sheet: Sheet1
Data S16. Per-isolate BUSCO depth statistics used for copy-number normalization and single-copy classification thresholds. Depth statistics were calculated across 3,696 single-copy BUSCO genes from the sordariomycetes-odb10 lineage for each of 65 M. oryzae pathotype Triticum (MT) isolates. The median BUSCO depth was used as the isolate-specific normalization factor for eTO copy-number estimation …
SAMPLE	BUSCO n	BUSCO mean	BUSCO median	BUSCO Q1	BUSCO Q3	BUSCO IQR	BUSCO SD	BUSCO CV pct	BUSCO-P95-depth	Single copy upper CN threshold
053i	3696	78.1411	78.465	74.0875	82.3325	8.245	6.82541	8.73473	88.7	1.13044
117	3696	87.1448	87.64	82.1975	92.4125	10.215	7.99871	9.17864	99.4225	1.13444
12.1.037	3696	26.0404	26.16	24.0275	28.2125	4.185	3.27529	12.5777	31.1	1.18884
12.1.181	3696	27.2433	27.295	25.13	29.41	4.28	3.31575	12.1709	32.4725	1.18969
37	3696	89.7973	90.28	84.43	95.72	11.29	8.72706	9.71863	102.642	1.13694
B71	3696	104.678	105.785	97.815	112.855	15.04	12.3036	11.7538	122.22	1.15536
BTBa-B1	3696	94.8069	95.52	90.35	99.99	9.64	7.77412	8.19995	106.09	1.11066
BTBa-B2	3696	114.985	115.77	109.41	121.332	11.9225	9.57744	8.32929	128.482	1.10981
BTGP-6e	3696	137.094	138.15	132.41	142.982	10.5725	9.20403	6.71367	149.495	1.08212
BTGP-6f	3696	111.914	112.76	107.7	117.123	9.4225	7.90537	7.06376	123.343	1.09385
BTGP-6g	3696	167.877	168.99	161.782	175.275	13.4925	11.1906	6.66591	183.34	1.08492
BTGP-6h	3696	181.143	182.74	174.11	189.585	15.475	12.6746	6.99701	198.75	1.08761
BTGP1-b	3696	149.536	150.55	142.695	157.517	14.8225	11.8581	7.92988	166.605	1.10664
BTJP4-1	3696	108.557	109.69	101.44	116.18	14.74	11.4393	10.5376	125.64	1.14541
BTJP4-11	3696	133.095	134.36	126.222	140.98	14.7575	11.5835	8.7032	149.808	1.11497
BTJP4-12	3696	205.189	206.61	197.355	214.46	17.105	13.9525	6.79985	225.417	1.09103
BTJP4-15	3696	163.721	164.605	158.387	170.05	11.6625	10.2702	6.27303	178.412	1.08388
BTJP4-16	3696	175.172	176.625	167.387	184.3	16.9125	13.2552	7.56694	194.032	1.09856
BTJP4-18	3696	124.635	125.57	119.377	131.102	11.725	9.42015	7.55817	137.792	1.09734
BTJP4-2	3696	106.265	106.655	102.655	110.45	7.795	8.32909	7.83805	116.603	1.09327
BTJP4-3	3696	173.883	174.88	168.74	180.41	11.67	10.2457	5.89227	187.927	1.07461
BTJP4-5	3696	100.731	101.605	95.34	106.802	11.4625	8.92832	8.86357	113.953	1.12152
BTJP4-6	3696	135.262	136.46	129.058	142.312	13.255	10.4015	7.6899	150.06	1.09966
BTJP4-9	3696	238.492	239.76	231.438	247.812	16.375	15.0186	6.29729	259.332	1.08163
BTMP-S13-1	3696	104.77	105.61	100.278	110.082	9.805	8.10081	7.73203	116.635	1.10439
BTMP-S13-2	3696	278.347	280.135	270.87	288.322	17.4525	16.0595	5.7696	299.147	1.06787
Br108.1	3696	41.3897	41.46	39.15	43.81	4.66	3.88384	9.38358	47.5525	1.14695
Br115.12	3696	39.4222	39.52	37.34	41.5	4.16	3.54523	8.99298	45.1425	1.14227
Br115.7	3696	38.719	38.86	36.41	41.1025	4.6925	3.91859	10.1206	44.795	1.15273
Br116.5	3696	28.9164	29.24	26.55	31.65	5.1	4.27588	14.7871	35.31	1.20759
Br118.2	3696	22.7786	22.94	20.7675	25.03	4.2625	3.52768	15.4868	28.2125	1.22984
Br126.1	3696	42.4007	42.69	39.72	45.27	5.55	4.52096	10.6625	49.205	1.15261
Br127.1	3696	51.1486	51.29	47.82	54.53	6.71	5.35535	10.4702	59.55	1.16105
Br127.11	3696	45.2329	45.19	42.84	47.54	4.7	3.88903	8.59779	51.42	1.13786
Br130.8	3696	56.9881	57.115	54.35	59.72	5.37	4.56499	8.01043	64.335	1.12641
Br130.9	3696	46.2261	46.26	44.1875	48.41	4.2225	3.6194	7.82978	51.9225	1.12241
Br2	3696	38.1305	38.3	35.6075	40.8825	5.275	4.27894	11.2218	44.7625	1.16873
Br3	3696	32.9157	33.01	30.9575	34.94	3.9825	3.28901	9.99224	38.29	1.15995
Br46	3696	49.2061	49.43	46.19	52.4	6.21	5.01134	10.1844	56.9125	1.15138
Br48	3696	69.8588	71.12	57.5675	82.7725	25.205	17.1239	24.5122	95.8575	1.34783
Br49	3696	38.8515	38.99	36.43	41.35	4.92	4.00413	10.3062	45.01	1.1544
Br5	3696	47.2268	47.54	44.3	50.45	6.15	4.87017	10.3123	54.6725	1.15003
Br50	3696	33.5986	33.67	31.69	35.6125	3.9225	3.20889	9.55068	38.7475	1.1508
Br8	3696	33.2696	33.47	30.93	35.7025	4.7725	3.87615	11.6507	39.31	1.17448
PY05003	3696	28.2641	28.32	26.9	29.79	2.89	2.36278	8.35966	31.84	1.12429
PY05033	3696	73.0771	73.24	70.19	76.03	5.84	4.93858	6.75803	80.7925	1.10312
PY05035	3696	44.3628	44.43	42.5	46.19	3.69	3.18654	7.18292	49.42	1.11231
PY06045	3696	81.2466	81.47	78.43	84.4025	5.9725	5.17883	6.37421	88.865	1.09077
PY06047	3696	26.6503	26.76	25.34	28.02	2.68	2.23543	8.38803	30.2025	1.12864
PY0925	3696	98.1772	98.505	94.72	101.97	7.25	6.07585	6.18866	107.05	1.08675
PY25.1	3696	35.7585	35.82	34.23	37.35	3.12	2.72102	7.60943	39.9625	1.11565
PY36.1	3696	116.417	116.825	112.868	120.47	7.6025	6.72127	5.77345	126.483	1.08267
ZMW18-06	3696	43.9226	44	41.98	45.96	3.98	3.34036	7.6051	49.0125	1.11392
ZMW18-08	3696	47.8466	47.855	45.83	49.9225	4.0925	3.45902	7.22941	53.38	1.11545
ZMW18-10	3696	47.8539	47.885	45.8975	49.87	3.9725	3.40533	7.1161	53.155	1.11006
ZMW18-11	3696	45.3442	45.38	43.4	47.36	3.96	3.41545	7.53228	50.7875	1.11916
ZMW19-09	3696	44.7471	44.84	42.6375	46.8825	4.245	3.54745	7.92778	50.3525	1.12294
ZMW19-13	3696	43.3077	43.37	41.29	45.3125	4.0225	3.37288	7.78817	48.64	1.12151
ZMW19-17	3696	48.4883	48.51	46.32	50.7325	4.4125	3.64603	7.5194	54.2725	1.11879
ZMW20-03	3696	39.3563	39.46	37.28	41.4525	4.1725	3.27882	8.33111	44.45	1.12646
ZMW20-04	3696	40.161	40.29	38.03	42.2825	4.2525	3.4538	8.59989	45.69	1.13403
ZMW20-07	3696	42.7348	42.77	40.7675	44.83	4.0625	3.43445	8.03667	48.175	1.12637
ZMW20-14	3696	40.7779	40.8	38.9	42.67	3.77	3.16325	7.75725	45.7725	1.12188
ZMW20-15	3696	42.8491	43.03	40.6	45.1325	4.5325	3.74008	8.72848	48.78	1.13363
ZMW20-16	3696	41.9971	42.11	39.9775	44.05	4.0725	3.39334	8.07994	47.3925	1.12545
