## Supplementary material for "Dissecting rice nonhost resistance to the wheat blast fungus": DataS17

### Sheet: Data S17
Data S17. Primer sequences used in this study.
Category	Target	Forward primer / protospacer (5'→3')	Reverse primer / PAM (5'→3')	Restriction enzyme	Purpose
eTO cloning	eTO1	GCTCTAGAAAAATGCAACTCTCCAAGATTAC	CGGATCCTTAGCTGCACTTGTGGTTGAAATAC	BamHI/XbaI	Construction of Ao92-06-2::pex22p:eTO1.
eTO cloning	eTO2	GCTCTAGAACCATGCAAACCTCTTTTATTTTTAC	CGGATCCTCACTCAAAAAGGTCGGCCACC	BamHI/XbaI	Construction of Ao92-06-2::pex22p:eTO2.
eTO cloning	eTO3	GCTCTAGAAAAATGAAGTTCTCTGCCGCCC	CGGATCCTTAAGCAAGACCAAAGATTTCC	BamHI/XbaI	Construction of Ao92-06-2::pex22p:eTO3.
eTO cloning	eTO4	GCTCTAGAACCATGAAAGCTTCGATTATTCC	CGGATCCTTATTTGCAATCCCCGGTGCTTAC	BamHI/XbaI	Construction of Ao92-06-2::pex22p:eTO4.
eTO cloning	eTO5	GCTCTAGAAATATGCGTACGTCTACCTTTCTTG	CGGATCCTTATTCAGAGGGCTTCTTAACATAG	BamHI/XbaI	Construction of Ao92-06-2::pex22p:eTO5.
eTO cloning	eTO6	GCTCTAGAAAAATGAAAGTTTCCAAAATTGTTC	CGGATCCTTATTTGTTACCGTCGCATGCAG	BamHI/XbaI	Construction of Ao92-06-2::pex22p:eTO6.
eTO cloning	eTO7	GCTCTAGAAAAATGAAGCTCTCAATCTTCTG	CGGATCCCTATCGCCTACACTGTCGTTGCC	BamHI/XbaI	Construction of Ao92-06-2::pex22p:eTO7.
eTO cloning	eTO8	GCTCTAGAACCATGCAAATCATTACTTTTC	CGGATCCTTAGAAAGGTTGACAAGGACCC	BamHI/XbaI	Construction of Ao92-06-2::pex22p:eTO8.
eTO cloning	eTO9	GCTCTAGAAAAATGAAATCTTTTATTATTATG	CGGATCCTCATGTGCAAACGCATCGGAAAG	BamHI/XbaI	Construction of Ao92-06-2::pex22p:eTO9.
eTO cloning	eTO10	GCTCTAGAGCAATGCGTTTCATCTTCCCTTTC	CGGATCCTTATACATTGGAATTACACCGAG	BamHI/XbaI	Construction of Ao92-06-2::pex22p:eTO10.
eTO cloning	eTO11	GCTCTAGAAAAATGCGTTTCGCAACCACGG	CGGATCCCTAATCAAAACACAAGTCCAAAG	BamHI/XbaI	Construction of Ao92-06-2::pex22p:eTO11.
eTO cloning	eTO12	GCTCTAGAACAATGTTGCCAGTCAAAGCTC	CGGATCCTTAGTGGATAAGACGTTCGATATAG	BamHI/XbaI	Construction of Ao92-06-2::pex22p:eTO12.
eTO cloning	eTO13	GCTCTAGAAATATGCTGTTCGGAAAGCTTTTC	CGGATCCTCATTGTTCAACCTGCGTGCTAC	BamHI/XbaI	Construction of Ao92-06-2::pex22p:eTO13.
eTO cloning	eTO14	ACACGAAAATTCTAGAAAATGGTTACTTGTACCCG	GCAGCCCGGGGGATCTTAAAAAGGTCGACTGGGCAACC	BamHI/XbaI -> infusion	Construction of Ao92-06-2::pex22p:eTO14.
eTO cloning	eTO15	GCTCTAGAAAAATGCATTACTCTGCCATTTTC	CGGATCCTCAAGATAGTCTAGGCCCATAG	BamHI/XbaI	Construction of Ao92-06-2::pex22p:eTO15.
eTO cloning	eTO16	GCTCTAGAAAAATGAAGTTCTCACTTTTTTTTA	CGGATCCCTAATCGCAATCACCACTGTCTG	BamHI/XbaI	Construction of Ao92-06-2::pex22p:eTO16.
eTO cloning	eTO17	GCTCTAGAACCATGCGTTTCTTCAGCGCCGC	CGGATCCTTAGTTGCAGAGGTACAGCTGC	BamHI/XbaI	Construction of Ao92-06-2::pex22p:eTO17.
eTO cloning	eTO18	GCTCTAGAACAATGAAAACCTCTATTATATTTG	CGGATCCTTAATGGCAAGTACCGCCAGCGC	BamHI/XbaI	Construction of Ao92-06-2::pex22p:eTO18.
eTO cloning	eTO19	GCTCTAGAAGAATGCGCTGCGCCATCGTTTTTC	CGGATCCTCACATGTTGGCCGGCTCGCGG	BamHI/XbaI	Construction of Ao92-06-2::pex22p:eTO19.
eTO cloning	eTO20	GCTCTAGAACAATGCAGCTCCACAACGTCTG	CGGATCCCTATGGATATCCTGATACCCTTTC	BamHI/XbaI	Construction of Ao92-06-2::pex22p:eTO20.
eTO cloning	eTO21	GCTCTAGAAACATGAAATTCCTTTCTCTTCTC	CGGATCCTCATGGACGTTTTAGCGCATCAC	BamHI/XbaI	Construction of Ao92-06-2::pex22p:eTO21.
eTO cloning	eTO22	GCTCTAGAACAATGAGGTTTACCACTGTTC	CGGATCCTTAATCCGAATCCGAATCCGAATCAG	BamHI/XbaI	Construction of Ao92-06-2::pex22p:eTO22.
eTO cloning	eTO23	GCTCTAGAAATATGCAATTCCTCAATTGGTTTG	CGGATCCCTAGCAAGTGCCATCGGCCGCTG	BamHI/XbaI	Construction of Ao92-06-2::pex22p:eTO23.
eTO cloning	eTO24	GCTCTAGAACAATGAAAGTCCAAGCTACATTC	CGGATCCTCAACAAGACTCATCGTCGTCAG	BamHI/XbaI	Construction of Ao92-06-2::pex22p:eTO24.
eTO cloning	eTO25	GCTCTAGAAAAATGCTTGCTAAACTCTTGC	CGGATCCTTAGAGATTGTCAACCTTTTCAG	BamHI/XbaI	Construction of Ao92-06-2::pex22p:eTO25.
eTO cloning	eTO26	GCTCTAGAGAGATGCGGTGGTTTCCTCTTTC	CGGATCCTTATTTTGTGCATTCACCTCCAG	BamHI/XbaI	Construction of Ao92-06-2::pex22p:eTO26.
eTO cloning	eTO27	GCTCTAGAAAAATGCAGACCCAAAACCTC	CGGATCCTTACCACGAGTCGACATGTCC	BamHI/XbaI	Construction of Ao92-06-2::pex22p:eTO27.
eTO cloning	eTO28	GCTCTAGAATAATGCAGTTTCACAAGATTATC	CGGATCCTCACATTCGCTTTTTGCTGCCGTC	BamHI/XbaI	Construction of Ao92-06-2::pex22p:eTO28.
eTO cloning	eTO29	GCTCTAGAAACATGTTTGTTATCAAAGCCCTC	CGGATCCTCAGCAGCATTTAGTGGCGGGG	BamHI/XbaI	Construction of Ao92-06-2::pex22p:eTO29. Synthetic CDS (Azenta Life Sciences); not PCR-amplified
eTO cloning	eTO30	GCTCTAGAAAAATGAAGTTCTTCACCATTC	CGGATCCTTAGAGTCCAACGCCATTGTCG	BamHI/XbaI	Construction of Ao92-06-2::pex22p:eTO30.
eTO cloning	eTO31	GCTCTAGAAAAATGAAGTTCTCACTTTTTTTTATTATC	CGGATCCTTAGGTGCAATTCCCACTCTCTG	BamHI/XbaI	Construction of Ao92-06-2::pex22p:eTO31.
eTO cloning	eTO32	GCTCTAGAACAATGCTCTTCTGCAAGGCTTTC	CGGATCCTCAAAGCCCAAAAGGCCAAGGCTC	BamHI/XbaI	Construction of Ao92-06-2::pex22p:eTO32.
eTO cloning	eTO33	GCTCTAGACACATGCAATATTCGAACTTG	CGGATCCTCATTCGAACGTAAGTCCCTCAG	BamHI/XbaI	Construction of Ao92-06-2::pex22p:eTO33.
eTO cloning	eTO34	GCTCTAGAAAAATGCGCTTCCCTGCCTTTATTAC	CGGATCCCTATCTCTTCAGTGGCCTATGAAG	BamHI/XbaI	Construction of Ao92-06-2::pex22p:eTO34.
eTO cloning	eTO35	GCTCTAGAAAAATGGTATCACTTTCTATAC	CGGATCCTCAGGCTGTAGGAAAGCTTCTATC	BamHI/XbaI	Construction of Ao92-06-2::pex22p:eTO35.
eTO cloning	eTO5a	GCTCTAGAAATATGCGTACGTCTACCTTTCTTC	CGGATCCTTATTTAGAGGGCTTCTCAACATAG	BamHI/XbaI	Construction of Ao92-06-2::eTO5a.
CAPS marker	M1	ACTCATGAAGTTTGCTGGAATCTTG	AAACCGAATAAGTCCTCAAACAAC	XbaI	Fine mapping of Pi-eTO5.
CAPS marker	M2	CCCATGAAATTGAAGTCAAAGGTC	TTCAAAACCCAGCTGGAACAATATC	XbaI	Fine mapping of Pi-eTO5.
CAPS marker	M3	ATTAAACCCAGCCCACAAAACTAAC	AGACTGTTTGAACGTAAAGCTTACG	EcoRI	Fine mapping of Pi-eTO5.
CAPS marker	M4	GAATCATTGATGAAAATGTGCCTGC	TAACTCTTGCGGTTCTAAAACATGC	EcoRI	Fine mapping of Pi-eTO5.
Genotyping	SQ1	ACGGAAGCTTGCCCATGTATTGGAG	CAATGCTGTCACCGTCAACAG	–	Presence/absence genotyping of parental lines and recombinant progeny.
Genotyping	SQ2	CGCGGCCACCATGCCCCTTAAACTC	GAGAGTCGACGAATCATATTG	–	Presence/absence genotyping of parental lines and recombinant progeny.
Genotyping	SQ3	TCAACTGCTTGCAGTGGTCTTTCAC	GGTTTAGTGCAGCCCAGGTGTAG	–	Presence/absence genotyping of parental lines and recombinant progeny.
Genotyping	SQ4	CGAATCTCTGCGTATTTGCATCGTG	TCCTCACTCAACCCCTGCTTC	–	Presence/absence genotyping of parental lines and recombinant progeny.
gRNA target	SQ1-target1	gttgAGCTTCCGTCGTCAGCGAGC	aaacGCTCGCTGACGACGGAAGCT	–	CRISPR-Cas9 mutagenesis of SQ1.
gRNA target	SQ1-target2	gttgCATGAAGCCCGACCGTAAGC	aaacGCTTACGGTCGGGCTTCATG	–	CRISPR-Cas9 mutagenesis of SQ1.
gRNA target	SQ2-target1	gttgAGCTGCAGGGTTTACCTGCC	aaacGGCAGGTAAACCCTGCAGCT	–	CRISPR-Cas9 mutagenesis of SQ2.
gRNA target	SQ2-target2	gttgTCAGGCCAGTAATTTCTCGC	aaacGCGAGAAATTACTGGCCTGA	–	CRISPR-Cas9 mutagenesis of SQ2.
gRNA target	SQ2-target3	gttgGGCTCCCACATCACCACGAG	aaacCTCGTGGTGATGTGGGAGCC	–	CRISPR-Cas9 mutagenesis of SQ2.
gRNA target	SQ3-target1	gttgAGGGGTAAAAGATGAACTTC	aaacGAAGTTCATCTTTTACCCCT	–	CRISPR-Cas9 mutagenesis of SQ3.
gRNA target	SQ3-target2	gttgCATGCTGAACCACCTCCAAT	aaacATTGGAGGTGGTTCAGCATG	–	CRISPR-Cas9 mutagenesis of SQ3.
gRNA target	SQ4-target1	gttgGTCGCCCAGCTTGCCCAGGA	aaacTCCTGGGCAAGCTGGGCGAC	–	CRISPR-Cas9 mutagenesis of SQ4.
gRNA target	SQ4-target2	gttgACGACGCGCAGACCAGGGAC	aaacGTCCCTGGTCTGCGCGTCGT	–	CRISPR-Cas9 mutagenesis of SQ4.
gRNA target	SQ4-target3	gttgGTCAAAAATCCGGAATCCAG	aaacCTGGATTCCGGATTTTTGAC	–	CRISPR-Cas9 mutagenesis of SQ4.
Genotyping	SQ1	CTGAGAGGATTCACTTTCTTGTTGC	ATCTTCGATTCCCTCTGTTGGTGAC	–	CRISPR mutant genotyping by Sanger sequencing.
Genotyping	SQ2	CGCGGCCACCATGCCCCTTAAACTC	TGGTACCTATTGTGCCGCTCATTCG	–	CRISPR mutant genotyping by Sanger sequencing.
Genotyping	SQ3	TGGTATTTTTGGAGTACGACTTTTG	ATTTTTTGAGCTAGTGTTGTCTTGC	AcuI or EcoNI	CRISPR mutant genotyping by PCR-RFLP.
Genotyping	SQ4	CGAATCTCTGCGTATTTGCATCGTG	GAGTTGTTGCCAACTGATCCTCAGC	–	CRISPR mutant genotyping by Sanger sequencing.
